# Constitutive production of flagellar proteins is required for proper flagellation in *Shewanella putrefaciens*

**DOI:** 10.1101/2022.07.21.500047

**Authors:** Meike Schwan, Ariane Khaledi, Sven Willger, Kai Papenfort, Timo Glatter, Susanne Häußler, Kai M. Thormann

## Abstract

Flagella are multiprotein complexes whose assembly and positioning requires complex spatiotemporal control. Flagellar assembly is thought to be controlled by several transcriptional tiers, which is mediated through various master regulators. Here, we revisited the regulation of flagellar genes in polarly flagellated gammaproteobacteria by the regulators FlrA, RpoN (σ^54^) and FliA (σ^28^) in *Shewanella putrefaciens* CN-32 at the transcript and protein level. As expected, strict control at both levels occurred for for highly abundant flagellar proteins, including the building blocks for the outer rings, rod, hook and filament. In contrast, a number of regulatory and structural proteins were always present also in the absence of the main regulators. Initiation of flagella assembly and motor activation likely relies on the abundance control of only few structural key components required for formation of the MS- and C-ring and the flagellar type III secrection system. We identified σ^70^-dependent promoters driving constitutive expression of some flagellar genes including the regulators of flagellar number and positioning, FlhF and FlhG. Reduction of the constitutive expression levels resulted in emergence of hyperflagellation. Thus, basal expression and presence of flagellar proteins is required for proper flagellation, which adds a deeper layer to the regulation of flagellar synthesis and assembly.

**Significance:** The tier-based transcriptional regulation underlying bacterial flagella synthesis is – with certain variations – well-established in various species. Here we show that initiation and proceeding of flagellar synthesis can be simply based on the control of some key components and highly abundant building blocks. We further identified a ‚tier zero’, a set of constitutively produced flagellar regulators and building blocks, which is required, for example, to maintain the flagellar counter. We expect this not only to apply to our model species *Shewanella*, but also to other flagella regulation systems in bacteria.
