## Supplementary Table 1 for "Constitutive production of flagellar proteins is required for proper flagellation in *Shewanella putrefaciens*"

### Sheet: Tabelle1
	ΔflrA vs WT		ΔrpoN vs WT		ΔfliA vs WT
Locus	log2 FC	p-value	log2 FC	p-value	log2 FC	p-value
Sputcn32_0012			-1.00745	0.000168827
Sputcn32_0013			-1.05996	1.1788e-07
Sputcn32_0026	1.32804	4.52766e-25
Sputcn32_0027	1.16922	1.82316e-23
Sputcn32_0040			1.11898	1.65806e-25
Sputcn32_0041	1.24981	5.33289e-25
Sputcn32_0042	1.06297	7.87033e-05
Sputcn32_0055			-1.03342	1.1987e-06
Sputcn32_0078			-1.32872	5.68096e-11
Sputcn32_0079			-1.55479	1.01586e-15
Sputcn32_0080			-1.61894	1.45305e-18	-1.17896	1.07676e-10
Sputcn32_0085	1.30473	3.2549e-05	-1.3587	0.000250672	1.34276	2.23085e-05
Sputcn32_0086	1.07713	1.04609e-12	-1.8431	1.66713e-27	1.04165	7.33801e-12
Sputcn32_0087			-1.18025	7.64585e-26
Sputcn32_0089	1.01028	9.79045e-05
Sputcn32_0090			1.07679	3.17793e-27
Sputcn32_0092			-1.00224	9.20227e-06
Sputcn32_0105					1.27463	5.09539e-10
Sputcn32_0106	1.13166	7.01634e-08			1.40861	2.08125e-11
Sputcn32_0123			1.53337	1.20967e-17
Sputcn32_0132			1.26255	9.07635e-29
Sputcn32_0134			-1.55292	9.849e-32	-2.32048	1.22439e-65
Sputcn32_0141			-4.54391	1.44744e-28
Sputcn32_0149			2.48848	1.03067e-35
Sputcn32_0150	-1.18586	1.32315e-11	1.66653	5.64978e-22
Sputcn32_0151			1.49295	4.21768e-32
Sputcn32_0162			1.00188	1.79696e-10
Sputcn32_0168			1.04139	7.41412e-13
Sputcn32_0169			1.09318	0.00210505
Sputcn32_0186			1.93508	5.80755e-23
Sputcn32_0193			-1.20583	9.96268e-24
Sputcn32_0195			-1.14828	2.52836e-09
Sputcn32_0196			-1.68766	1.43699e-12
Sputcn32_0197			-1.14207	5.50242e-13
Sputcn32_0221			-1.19313	1.4184e-08
Sputcn32_0222			-1.67325	2.19191e-14
Sputcn32_0223			-1.17066	1.60903e-12
Sputcn32_0224			-1.26065	0.00178219
Sputcn32_0227			1.19098	7.47686e-21
Sputcn32_0229			-1.19979	1.25306e-13
Sputcn32_0248			1.61183	3.5698e-10
Sputcn32_0249			1.28489	1.35685e-11
Sputcn32_0254			1.18526	7.16985e-07
Sputcn32_0259			2.01352	5.42283e-16
Sputcn32_0260			1.8489	4.73402e-10
Sputcn32_0261			1.46853	3.77727e-18
Sputcn32_0262			1.53912	8.9545e-13
Sputcn32_0263			1.07199	6.189e-06
Sputcn32_0270			1.11161	3.94643e-14
Sputcn32_0271			1.10701	4.93393e-09
Sputcn32_0272			1.33676	5.25754e-06
Sputcn32_0282			2.63299	9.55341e-39
Sputcn32_0283	-1.11897	1.63457e-13	2.11329	5.14705e-46
Sputcn32_0284	-1.36244	1.31158e-13	2.3201	2.08538e-41
Sputcn32_0285			1.17493	2.60726e-16
Sputcn32_0313	1.20759	0.034719	1.44658	0.0111611	1.2908	0.0259368
Sputcn32_0325					1.53963	3.81843e-25
Sputcn32_0330					2.05035	3.75813e-65
Sputcn32_0331			1.46308	1.92681e-07
Sputcn32_0332			1.44014	1.10171e-07
Sputcn32_0333			1.0796	4.62436e-19
Sputcn32_0334					-1.0472	1.35134e-06
Sputcn32_0335			-1.4423	1.51849e-15
Sputcn32_0336			-1.79152	3.79597e-38
Sputcn32_0337			-2.20122	4.93208e-50
Sputcn32_0338			-2.58304	1.8651e-53
Sputcn32_0339			-1.82393	1.95347e-30
Sputcn32_0340			-2.01084	3.04516e-51
Sputcn32_0341			-2.12021	3.88292e-45
Sputcn32_0342			-2.42295	2.11461e-17
Sputcn32_0345			-1.73396	7.99839e-26
Sputcn32_0347			1.34843	3.4316e-19
Sputcn32_0351			1.14685	0.00120638
Sputcn32_0352			1.26272	6.93011e-10
Sputcn32_0353			1.49887	1.32699e-08
Sputcn32_0354			1.4032	2.10237e-17
Sputcn32_0357			-1.24942	1.7401e-08
Sputcn32_0364			-1.36333	0.000237184
Sputcn32_0401	1.66928	4.92569e-25			2.07165	1.12931e-37
Sputcn32_0412			-2.03692	1.40817e-73
Sputcn32_0413			1.56195	1.24353e-14
Sputcn32_0414			-1.38931	1.49039e-23
Sputcn32_0426			-1.58823	4.53003e-06
Sputcn32_0458			1.14883	5.88174e-12
Sputcn32_0463			1.10734	1.63971e-12
Sputcn32_0477			-1.43901	0.00296821	-1.50199	0.00248896
Sputcn32_0509			3.35551	5.41014e-35	1.38217	1.3371e-06
Sputcn32_0524			1.23915	9.38386e-08
Sputcn32_0526			-1.62338	4.01051e-21
Sputcn32_0527			-1.21167	1.67299e-06
Sputcn32_0528			-1.58774	1.11638e-20
Sputcn32_0529	1.251	1.53012e-07	-1.53245	1.55899e-10
Sputcn32_0536			-1.66116	4.40241e-05
Sputcn32_0541			1.63897	1.15504e-19
Sputcn32_0543			1.98984	3.86968e-41	1.50825	2.52329e-24
Sputcn32_0544			-1.11947	3.27271e-22
Sputcn32_0553			1.60102	1.15738e-19	1.15822	6.28463e-11
Sputcn32_0587			1.63986	2.43855e-17
Sputcn32_0597			1.32678	0.000146833
Sputcn32_0599			1.73753	1.86103e-18
Sputcn32_0602			1.50569	1.27202e-06
Sputcn32_0603					1.1772	1.77461e-15
Sputcn32_0604			-3.29709	4.76935e-15	-1.2819	0.00010266
Sputcn32_0612			1.26509	3.87908e-12
Sputcn32_0616			1.50217	1.99589e-15
Sputcn32_0617			1.93435	1.51899e-19
Sputcn32_0618			1.36198	8.86575e-08
Sputcn32_0631			-1.47432	6.60462e-08
Sputcn32_0632			-1.07213	2.7284e-15
Sputcn32_0637			2.17101	8.07963e-100
Sputcn32_0646			-1.13739	5.18275e-22
Sputcn32_0647			-1.45499	1.71676e-38	-1.06548	1.59832e-21
Sputcn32_0648			-2.05502	1.09891e-18	-1.36374	4.0565e-09
Sputcn32_0661			1.37545	7.811e-13
Sputcn32_0662			1.94843	1.19057e-33	-1.20776	2.18544e-12
Sputcn32_0663			1.70683	9.25355e-09	-1.30249	2.49574e-05
Sputcn32_0664			1.00938	9.08861e-12	-1.16019	2.45576e-13
Sputcn32_0678			1.2268	2.93093e-19
Sputcn32_0685			-1.57654	2.3644e-56	-1.04465	9.32627e-26
Sputcn32_0697			1.1417	6.29674e-15
Sputcn32_0699			1.29998	1.1126e-15
Sputcn32_0700			-2.3536	1.74056e-25	-1.27551	1.51491e-08
Sputcn32_0701			-2.43488	7.54146e-29	-1.62017	1.19723e-13
Sputcn32_0707			-1.47347	0.00400065
Sputcn32_0715			-4.60802	6.08598e-255
Sputcn32_0737			-1.3972	7.29581e-14
Sputcn32_0742			-1.03363	4.61528e-16
Sputcn32_0744			1.21195	1.43078e-08
Sputcn32_0745			1.40778	1.4551e-11	1.02236	9.778e-07
Sputcn32_0747			1.10257	6.19737e-05
Sputcn32_0751	-1.55652	5.19078e-23
Sputcn32_0762			-1.2115	0.000107271
Sputcn32_0763			-1.25353	0.000880309
Sputcn32_0776			-1.14285	3.20093e-12
Sputcn32_0778	-3.99967	1.11987e-77	-4.63151	2.53542e-88
Sputcn32_0830	1.42192	1.90653e-32
Sputcn32_0835			1.30529	6.25793e-22
Sputcn32_0849			1.44332	2.04175e-44
Sputcn32_0850			1.72465	3.00329e-53
Sputcn32_0851	-1.05088	3.92873e-15	2.1398	2.77233e-61
Sputcn32_0852	-1.03796	6.35055e-15	2.13506	5.38015e-66
Sputcn32_0853			2.3353	1.88626e-66
Sputcn32_0854			2.53889	3.76262e-101
Sputcn32_0861			1.74005	1.95454e-40
Sputcn32_0863			2.13925	7.27804e-68
Sputcn32_0870			1.5259	6.50133e-12
Sputcn32_0871			1.4996	2.20662e-34
Sputcn32_0887			1.06654	1.12241e-18
Sputcn32_0889			1.01908	4.32206e-09
Sputcn32_0895			1.65781	4.7181e-19
Sputcn32_0896			2.77683	6.51786e-45	1.33044	8.1242e-11
Sputcn32_0905			1.26202	1.68033e-12
Sputcn32_0910			1.30917	3.96084e-11	1.5029	3.44739e-14
Sputcn32_0914			1.17419	2.35935e-08
Sputcn32_0915					1.18929	0.00497397
Sputcn32_0923			1.75052	0.00248142
Sputcn32_0924			2.14097	2.33017e-30	1.15751	1.36678e-09
Sputcn32_0931			-1.04137	0.000247816
Sputcn32_0956			4.8436	2.28381e-24	1.83789	0.000182223
Sputcn32_0960	1.09261	2.18028e-09			1.39149	2.76258e-14
Sputcn32_0961			-1.11085	2.09276e-07	1.70848	1.69397e-18
Sputcn32_0962	1.23118	5.25545e-18			1.75648	3.73352e-35
Sputcn32_0963	1.47153	8.27965e-10			2.12274	4.44956e-19
Sputcn32_0964	2.44219	4.19121e-15	-1.15924	0.00449657	3.41157	1.70348e-28
Sputcn32_0965			-1.08939	0.0301279	1.04338	0.0216108
Sputcn32_0966	1.3483	8.34023e-23			2.35934	4.5482e-67
Sputcn32_0967					1.89552	5.11511e-23
Sputcn32_0968					1.59	3.46098e-13
Sputcn32_0969	1.38822	2.4873e-21	-1.62662	2.75959e-27
Sputcn32_0979			1.13305	1.02892e-10
Sputcn32_0980			1.11562	7.10807e-05
Sputcn32_1000			1.06952	3.06058e-12
Sputcn32_1001			-1.44273	3.58592e-26	-1.09987	5.65379e-16
Sputcn32_1014			2.28793	1.8707e-11
Sputcn32_1024			-1.82602	1.58347e-29
Sputcn32_1048			1.38148	1.41826e-20
Sputcn32_1049			1.76404	1.27851e-39
Sputcn32_1051			5.41367	0	3.4453	4.87297e-167
Sputcn32_1056			1.23212	1.42878e-07
Sputcn32_1068			-1.17208	0.000163253
Sputcn32_1074			-1.22303	2.71648e-15
Sputcn32_1080			-1.21721	3.26398e-14
Sputcn32_1099			1.401	1.16237e-22
Sputcn32_1100			1.58493	6.70771e-12
Sputcn32_1101	1.1598	1.24982e-20	-1.5528	7.38793e-34
Sputcn32_1106			1.2027	2.93358e-13
Sputcn32_1108			1.65575	6.76218e-31
Sputcn32_1157			1.30945	9.26285e-30
Sputcn32_1168			1.14754	4.73119e-13
Sputcn32_1169			1.16519	3.76514e-16
Sputcn32_1170			1.01224	3.55099e-13
Sputcn32_1171			1.07978	5.68923e-12
Sputcn32_1180			1.13027	1.99226e-08
Sputcn32_1195			2.11938	6.09971e-60
Sputcn32_1201			-1.94279	3.53951e-53	-1.03551	3.58757e-17
Sputcn32_1226			1.34181	3.49439e-16
Sputcn32_1237	1.03169	1.50345e-11	1.34828	1.0235e-18	3.96266	4.3437e-152
Sputcn32_1246			-1.18711	2.51275e-06
Sputcn32_1254			1.1567	3.28674e-13
Sputcn32_1256			-1.81721	7.61258e-09
Sputcn32_1268					-1.30012	2.59824e-06
Sputcn32_1269					-1.18152	8.83349e-25
Sputcn32_1274	1.07271	1.71049e-11
Sputcn32_1293			-1.06672	1.95578e-21
Sputcn32_1294			1.12037	5.42997e-16
Sputcn32_1308					1.34549	3.66736e-20
Sputcn32_1309			1.28629	5.90851e-22
Sputcn32_1317	-1.0633	7.26925e-07	-5.12995	6.34263e-50	-2.22588	8.32648e-22
Sputcn32_1318			-1.43785	2.04257e-07
Sputcn32_1321					-1.16878	0.00134525
Sputcn32_1322			-1.62432	6.43154e-11	-1.43802	7.50929e-09
Sputcn32_1333			-1.66503	3.41368e-07
Sputcn32_1365	-2.82303	4.86378e-34	-3.66519	2.58389e-44
Sputcn32_1397			-2.51239	4.61645e-79	-1.00479	1.52379e-15
Sputcn32_1398			-3.05187	2.62794e-64	-1.56513	8.18896e-19
Sputcn32_1399			-2.70337	1.37851e-35	-1.56469	3.06025e-13
Sputcn32_1400			-2.05387	1.55582e-17	-1.31884	3.71191e-08
Sputcn32_1401			-1.85418	1.29575e-28	-1.52975	5.00489e-20
Sputcn32_1402			-1.58638	5.56509e-20	-1.43319	1.43639e-16
Sputcn32_1403			-1.01417	3.00192e-10	-1.08922	1.76063e-11
Sputcn32_1408			1.21087	6.34788e-24
Sputcn32_1409			1.30595	4.4751e-12
Sputcn32_1414			-1.05959	0.000681653
Sputcn32_1430			-1.53779	1.07942e-10
Sputcn32_1452			-1.03903	2.97328e-06
Sputcn32_1453			-1.2402	3.36922e-16
Sputcn32_1464			-1.12774	0.0146291
Sputcn32_1469			1.15099	7.62399e-22
Sputcn32_1470			1.18393	7.56549e-06
Sputcn32_1471			1.43326	2.55217e-05
Sputcn32_1486			1.18521	3.87454e-09
Sputcn32_1487			1.03824	1.05299e-17
Sputcn32_1502			-1.25244	2.38404e-26
Sputcn32_1503			-1.05317	1.45005e-09
Sputcn32_1507			-1.44148	3.59431e-11
Sputcn32_1515			1.06139	2.42346e-15
Sputcn32_1534	1.27876	3.77957e-05			1.12014	0.000403271
Sputcn32_1537			1.05832	2.42918e-17
Sputcn32_1539			-1.68804	5.23281e-15
Sputcn32_1545	-1.31898	3.66807e-20	-1.9099	3.89086e-39	-1.70217	1.94551e-31
Sputcn32_1555					1.11821	0.000681132
Sputcn32_1557			1.03338	1.20679e-21
Sputcn32_1577			1.03807	1.52238e-17
Sputcn32_1584			1.32346	6.75451e-21
Sputcn32_1589			-1.49263	1.92002e-23
Sputcn32_1590	1.08264	1.4547e-11			2.08619	2.62093e-39
Sputcn32_1591					1.01329	0.00266205
Sputcn32_1598			1.56507	1.70344e-18
Sputcn32_1599			-1.57675	8.14584e-14	-1.56042	1.46446e-13
Sputcn32_1600			1.12216	6.67423e-13
Sputcn32_1601	-3.76307	2.63506e-93	-4.23575	4.91342e-102	-3.79321	2.27919e-87
Sputcn32_1621			-1.02515	0.000139151
Sputcn32_1626			-1.08542	0.00607925
Sputcn32_1670			-1.54041	7.44922e-15	-1.0994	2.10094e-08
Sputcn32_1671			-2.02756	2.85603e-11
Sputcn32_1681					1.15148	0.000177411
Sputcn32_1685					-1.0804	1.94964e-07
Sputcn32_1703			1.07182	4.16333e-27
Sputcn32_1713			-2.25731	1.2372e-30	-1.16978	5.51411e-10
Sputcn32_1714			-2.2044	2.50437e-52	-1.33655	4.76449e-21
Sputcn32_1715			-2.36253	1.41321e-61	-1.46513	1.53193e-26
Sputcn32_1716			-2.54397	8.93937e-32	-1.43781	1.84121e-11
Sputcn32_1717			-2.62615	1.44747e-63	-1.61737	4.00648e-27
Sputcn32_1718			-2.20296	2.71362e-42	-1.36011	1.81331e-17
Sputcn32_1719			-2.38845	1.90198e-22	-1.19094	7.65202e-07
Sputcn32_1720			-1.19529	1.27762e-13
Sputcn32_1734			2.00918	7.94383e-45
Sputcn32_1735			1.09879	1.34995e-10
Sputcn32_1743			-1.10542	1.31301e-05
Sputcn32_1770			-1.1314	7.38399e-22
Sputcn32_1774			-1.14886	1.65482e-16
Sputcn32_1775			1.00628	1.57523e-20
Sputcn32_1802			-1.23226	1.4921e-09
Sputcn32_1811			3.42342	3.54458e-90	1.81233	2.75864e-26
Sputcn32_1819			-1.82681	1.304e-15
Sputcn32_1820					-1.06563	2.21344e-15
Sputcn32_1821					-1.19095	1.46196e-08
Sputcn32_1826					1.55065	4.04568e-40
Sputcn32_1827	-1.31564	1.16341e-09			-1.00932	3.30814e-06
Sputcn32_1828			1.17691	5.21375e-22
Sputcn32_1831			1.28948	5.10413e-23
Sputcn32_1839			1.9782	2.67407e-23
Sputcn32_1842					1.38817	4.96154e-14
Sputcn32_1855			1.39003	3.21593e-10
Sputcn32_1856	-5.99319	1.13449e-29	-4.90199	3.25149e-27	-5.07145	3.16933e-26
Sputcn32_1864			1.90528	6.63328e-63
Sputcn32_1866			3.05241	2.09635e-157	1.25981	1.4843e-27
Sputcn32_1867			2.70847	2.47124e-59	1.92604	2.61499e-30
Sputcn32_1868			2.79738	1.80503e-49	2.2205	1.05657e-31
Sputcn32_1869			2.88577	7.46932e-41	2.37537	6.67992e-28
Sputcn32_1873			1.0648	1.0966e-09
Sputcn32_1883			1.44843	2.07486e-06	1.17457	0.000141455
Sputcn32_1885			-1.10444	2.15016e-22
Sputcn32_1886			-1.26127	5.29812e-09
Sputcn32_1887			-1.30218	5.18786e-07
Sputcn32_1889			3.19828	8.5255e-82	2.23455	1.82878e-40
Sputcn32_1891			-1.45896	1.17278e-41	-1.45794	1.44296e-41
Sputcn32_1892			-1.17017	1.68794e-07
Sputcn32_1895			1.46396	8.0809e-18	1.46832	6.66597e-18
Sputcn32_1901			-2.76651	4.91138e-20	-1.03536	0.00012212
Sputcn32_1902			-2.53294	4.25681e-21
Sputcn32_1903			-2.0153	1.82979e-27	-1.04388	1.21943e-08
Sputcn32_1904			-1.48686	2.1026e-09
Sputcn32_1905			-1.18862	6.90735e-09	-1.12683	4.62925e-08
Sputcn32_1929			-1.07395	2.84673e-07
Sputcn32_1941	1.45583	1.02764e-30	-1.16953	1.5964e-17	2.12079	1.44502e-63
Sputcn32_1948			1.27752	9.33583e-07
Sputcn32_1949			1.398	2.39432e-13
Sputcn32_1970			1.29132	5.57216e-12
Sputcn32_1972			-1.43007	1.83217e-21
Sputcn32_1980			-2.39369	6.98811e-12	-1.24078	0.000203125
Sputcn32_1981			-2.50323	1.77312e-31	-1.63554	1.99318e-15
Sputcn32_1982			-1.25356	2.12948e-15
Sputcn32_1988			-1.02123	9.93938e-11
Sputcn32_1995			1.83205	8.00544e-20
Sputcn32_1998			1.93939	0.00558414
Sputcn32_1999			2.71589	5.94609e-74
Sputcn32_2015			1.42086	7.35267e-06	1.04154	0.0010349
Sputcn32_2016			1.37117	9.33787e-09	1.05935	9.32097e-06
Sputcn32_2017			1.24246	6.46991e-10
Sputcn32_2021			1.19425	7.4474e-08
Sputcn32_2028			1.04934	1.60976e-08
Sputcn32_2030			1.16439	1.55433e-07
Sputcn32_2041			1.0002	0.000335091
Sputcn32_2042			1.00151	3.32622e-15
Sputcn32_2065			1.4418	6.64089e-10
Sputcn32_2089	-1.06525	3.93483e-06			-1.16543	5.72541e-07
Sputcn32_2106					1.08703	4.9506e-08
Sputcn32_2107			-1.1011	0.00155614
Sputcn32_2108			-1.01547	0.001769
Sputcn32_2140	1.01688	3.44447e-16	-2.74925	2.28248e-98	-1.17881	1.41032e-20
Sputcn32_2153			1.75561	2.62801e-17
Sputcn32_2171			1.04034	1.31409e-09
Sputcn32_2211			1.37079	6.86524e-22
Sputcn32_2229			-1.19112	3.65744e-06
Sputcn32_2238			-1.24224	9.57603e-28
Sputcn32_2246			1.294	1.40235e-12
Sputcn32_2264			1.01319	9.2415e-10
Sputcn32_2275			-1.01681	0.000637869
Sputcn32_2287			3.43458	6.63563e-27
Sputcn32_2295			1.81938	1.59002e-19
Sputcn32_2298			-1.86332	4.08834e-47	-1.2227	2.03242e-21
Sputcn32_2299			-2.38336	1.49513e-93	-1.37833	1.3954e-32
Sputcn32_2303			1.1691	0.000691984
Sputcn32_2309			1.5892	5.30907e-18
Sputcn32_2330			-1.14635	0.0277393
Sputcn32_2331			-1.16461	1.17834e-10
Sputcn32_2332			-1.01666	3.98419e-14
Sputcn32_2334			-1.39007	1.13827e-36
Sputcn32_2349			-1.94436	7.21691e-26
Sputcn32_2356			-1.02281	0.000898112
Sputcn32_2359			-1.13017	0.00692551
Sputcn32_2362	1.00731	2.57576e-14	-1.44146	1.34138e-25
Sputcn32_2363	1.81686	6.06121e-12	-1.85744	1.19148e-10
Sputcn32_2373			-1.53223	4.44645e-48
Sputcn32_2376			1.17348	4.89448e-05
Sputcn32_2380			-1.0009	7.90391e-09
Sputcn32_2381			2.01196	8.65512e-40
Sputcn32_2382			1.50509	1.99008e-32
Sputcn32_2384			-1.4238	2.94194e-21
Sputcn32_2398			1.22254	2.7532e-19
Sputcn32_2400			1.06913	3.86963e-11
Sputcn32_2411	1.11204	0.000250347	-1.21645	0.00051444
Sputcn32_2412			-1.06744	0.0336613
Sputcn32_2422			2.15405	3.58903e-34
Sputcn32_2423			2.20369	7.70834e-14	1.23391	4.61435e-05
Sputcn32_2456			-1.05821	6.83321e-09
Sputcn32_2457	-2.74582	9.14536e-14	-2.77987	1.80031e-13
Sputcn32_2485			1.33139	2.67148e-08
Sputcn32_2490			-1.45292	1.01767e-18	-1.03194	3.09116e-10
Sputcn32_2500			-5.20922	2.25911e-195	-1.45096	8.20691e-27
Sputcn32_2501			-4.33929	4.19137e-65
Sputcn32_2502			-3.11045	1.06252e-28
Sputcn32_2510			-1.96189	1.66208e-24
Sputcn32_2511			-1.94877	3.44306e-65
Sputcn32_2513			-1.23992	7.42985e-18
Sputcn32_2514			-1.66927	1.3673e-24	-1.0225	2.59863e-10
Sputcn32_2518			1.12219	8.78093e-14
Sputcn32_2559					-4.96935	2.55538e-184
Sputcn32_2562	-1.00972	5.1369e-14	-1.4605	1.67578e-26
Sputcn32_2571	-1.25586	1.67731e-22	-1.4192	9.11007e-28
Sputcn32_2572			-1.16324	2.90206e-07
Sputcn32_2576	-1.96539	6.96455e-48	-2.18543	2.95182e-57
Sputcn32_2577	-2.86976	2.56634e-65	-3.08388	1.95755e-70
Sputcn32_2578	-1.46274	2.64435e-30	-2.35995	1.8355e-67
Sputcn32_2579	-1.63721	9.89903e-29	-2.5484	1.03496e-59
Sputcn32_2580	-4.85756	6.25524e-304
Sputcn32_2581	-1.28749	0.006635	-1.48127	0.00179555
Sputcn32_2582	-1.51533	1.62894e-34	-1.74296	3.08953e-44
Sputcn32_2583	-1.56557	2.51795e-43	-1.72928	5.10586e-52	-1.39653	1.19327e-34
Sputcn32_2584	-2.03658	1.70878e-34	-2.14307	1.11663e-37	-1.93391	5.35849e-31
Sputcn32_2585	-6.04665	0	-5.72513	0	-4.32891	3.22978e-283
Sputcn32_2586	-3.8461	1.12648e-167	-4.25834	2.37611e-191
Sputcn32_2587	-4.07018	6.62645e-215	-4.4047	9.54566e-230
Sputcn32_2588	-3.44248	4.03235e-106	-3.80294	4.81192e-117
Sputcn32_2589	-4.30055	3.234e-79	-4.32822	1.76164e-76
Sputcn32_2590	-3.82409	6.28597e-96	-4.18144	1.24056e-99
Sputcn32_2591	-4.71566	6.10488e-49	-4.73369	8.36471e-46
Sputcn32_2592	-5.267	9.39808e-153	-5.7064	1.11865e-141
Sputcn32_2593	-6.62869	5.84075e-141	-6.07036	1.91193e-135
Sputcn32_2594	-3.46875	1.98678e-204	-3.65806	2.46785e-219
Sputcn32_2595	-4.31258	2.00313e-131	-4.30776	3.22885e-126
Sputcn32_2596	-4.54575	1.04554e-90	-4.24271	4.27409e-82
Sputcn32_2597	-5.40366	1.78704e-82	-5.12349	1.90121e-76
Sputcn32_2600			-1.38405	3.56159e-10
Sputcn32_2601			-1.01295	0.000339273
Sputcn32_2602			-1.2802	1.32193e-07
Sputcn32_2603	-2.06087	1.2754e-23	-2.32766	3.78921e-28
Sputcn32_2604	-3.05564	2.15669e-79	-3.13225	7.78745e-80
Sputcn32_2605	-2.04307	5.89478e-45	-3.12831	1.23349e-83
Sputcn32_2607	1.99648	0.0440129
Sputcn32_2611			-1.66559	1.63709e-21
Sputcn32_2616			-1.0374	6.37055e-06
Sputcn32_2630			-1.53163	5.18678e-26
Sputcn32_2648			1.25502	4.68344e-10
Sputcn32_2655			1.80599	1.60427e-37
Sputcn32_2672	1.67489	4.69503e-26	-2.72922	1.36782e-42
Sputcn32_2677			1.83989	1.69763e-30
Sputcn32_2679	1.48884	0.000120808			2.47186	8.72406e-11
Sputcn32_2694			-1.243	1.41018e-17
Sputcn32_2704			-1.12607	0.00726508
Sputcn32_2710			1.20082	3.92192e-10
Sputcn32_2711			1.63158	7.18332e-25
Sputcn32_2712			1.91912	2.7454e-12
Sputcn32_2713			2.14732	5.32381e-24
Sputcn32_2714			2.18832	1.80301e-47
Sputcn32_2715			2.57896	1.07523e-66
Sputcn32_2716			2.45313	1.65069e-73
Sputcn32_2717	-2.53765	1.4307e-23	-3.13243	3.81984e-30
Sputcn32_2722			-1.24313	7.40794e-06
Sputcn32_2724			1.12211	3.72295e-14
Sputcn32_2725			-1.44021	1.73969e-29	-1.20498	3.91892e-21
Sputcn32_2727					1.08654	0.00195455
Sputcn32_2728			-1.05729	2.42298e-11	1.3168	1.1695e-18
Sputcn32_2729			-1.90652	1.0427e-16	1.17218	7.18579e-08
Sputcn32_2733			1.09886	3.57552e-17
Sputcn32_2734			1.04833	1.36245e-08
Sputcn32_2785	1.0187	0.0034627
Sputcn32_2792			1.15062	8.40327e-06	1.01158	0.000109755
Sputcn32_2797			4.36008	0
Sputcn32_2802			1.75214	2.46964e-20
Sputcn32_2803			1.07215	0.000596034
Sputcn32_2808			2.01286	4.5372e-17
Sputcn32_2811			-1.14265	0.00174244
Sputcn32_2815			-1.24205	4.0148e-25
Sputcn32_2819			2.7514	9.49487e-139	1.78088	5.76467e-59
Sputcn32_2820			2.33862	1.01672e-119	1.16684	9.0262e-31
Sputcn32_2821			2.02553	2.25916e-48	1.01894	2.38847e-13
Sputcn32_2822			2.39854	3.65637e-64	1.07999	4.52369e-14
Sputcn32_2823			1.60833	2.43174e-15	1.45498	7.99551e-13
Sputcn32_2824			1.96396	8.94061e-55	1.74681	1.37449e-43
Sputcn32_2827			1.4388	1.32372e-15
Sputcn32_2842	1.24938	1.97799e-29
Sputcn32_2843			1.02487	0.000719753
Sputcn32_2847			1.42705	3.38625e-19
Sputcn32_2855			1.5685	9.53709e-43
Sputcn32_2867			1.43063	6.14806e-15
Sputcn32_2868			1.3946	7.36066e-11
Sputcn32_2874	1.05533	2.08357e-15
Sputcn32_2881			1.31768	2.66455e-23
Sputcn32_2888			-1.11978	1.69953e-05
Sputcn32_2893			-1.2739	3.92454e-19
Sputcn32_2896			-1.12197	2.91203e-05
Sputcn32_2899					1.09766	0.0017514
Sputcn32_2928			-1.72895	1.24759e-33	-1.04849	7.83277e-14
Sputcn32_2929			-1.00845	5.5216e-13
Sputcn32_2932			1.47403	4.19215e-10
Sputcn32_2939					-1.18451	2.8228e-09
Sputcn32_2940					-1.09402	3.69871e-16
Sputcn32_2945			-1.44789	6.91924e-34	-1.04212	1.56934e-18
Sputcn32_2946			-1.11517	3.46325e-07	-1.79804	2.31035e-16
Sputcn32_2965			1.38187	2.79123e-19
Sputcn32_2971			-1.21896	3.01101e-12
Sputcn32_2974			-1.15641	0.000608326
Sputcn32_3009			1.2633	2.99433e-19
Sputcn32_3017			-1.01755	3.49613e-15
Sputcn32_3025			2.60091	4.35996e-59
Sputcn32_3027			1.02298	5.66766e-05
Sputcn32_3059	-1.73645	3.77638e-12	-1.25896	3.12978e-07	-2.01265	1.19617e-14
Sputcn32_3097			1.28874	2.39017e-11
Sputcn32_3108			1.94265	5.02532e-25
Sputcn32_3143			1.58413	3.26499e-19
Sputcn32_3147			-3.22779	2.28083e-100
Sputcn32_3148			-1.59414	3.30876e-15	-1.06856	1.24086e-07
Sputcn32_3149	-1.1898	1.15125e-09			-1.26994	1.08834e-10
Sputcn32_3150					-1.22312	1.65318e-15
Sputcn32_3152			2.55939	4.46873e-36
Sputcn32_3175			-2.00352	4.84287e-20
Sputcn32_3176			1.10007	1.99324e-19
Sputcn32_3181			-1.23491	1.59646e-14
Sputcn32_3182			1.26287	7.51537e-05
Sputcn32_3187			1.51589	1.71061e-08
Sputcn32_3191	1.02743	1.27831e-05			2.91063	1.41261e-37
Sputcn32_3192					2.70248	9.46501e-06
Sputcn32_3209			-1.31225	1.59322e-10	-1.29339	2.91938e-10
Sputcn32_3222			-1.20217	9.8272e-17
Sputcn32_3227			-1.11162	3.51796e-16
Sputcn32_3231	-1.89465	1.43413e-07	-2.49417	8.36269e-11	-1.83848	6.02471e-07
Sputcn32_3245	1.38946	1.43829e-25	-1.75795	2.066e-36
Sputcn32_3272			1.0887	4.38438e-05
Sputcn32_3273			1.012	3.4032e-10
Sputcn32_3294			1.13134	7.33352e-18
Sputcn32_3302			2.10351	7.53997e-88
Sputcn32_3313			-2.38041	0.00323719
Sputcn32_3315			1.54918	5.10096e-17
Sputcn32_3381			-1.71017	2.53242e-27
Sputcn32_3392	2.05156	5.0929e-35	-1.32364	1.48466e-12
Sputcn32_3393			-1.03065	1.17804e-08
Sputcn32_3394					1.02701	0.000100199
Sputcn32_3395					1.27631	5.57083e-18
Sputcn32_3396	1.21304	9.87801e-06			1.68809	6.83732e-10
Sputcn32_3397	1.27588	0.00146699			1.84748	3.55119e-06
Sputcn32_3402					-1.19673	4.28913e-08
Sputcn32_3404			-1.07639	3.47528e-09
Sputcn32_3433	1.05594	3.57644e-10
Sputcn32_3438	-1.03187	1.01015e-09
Sputcn32_3439	-1.07008	8.73454e-27
Sputcn32_3443			2.15343	4.65144e-70
Sputcn32_3444			2.02878	1.89858e-19
Sputcn32_3445			-2.04264	7.83374e-07
Sputcn32_3446			-3.14574	1.2946e-15
Sputcn32_3447			-3.23547	1.24223e-92
Sputcn32_3448			-3.74949	5.72064e-73
Sputcn32_3449			-4.4117	9.63143e-126
Sputcn32_3450			-3.94085	2.97341e-92
Sputcn32_3451			-4.5476	3.26694e-194
Sputcn32_3452			-4.33048	2.177e-134
Sputcn32_3453			-4.45865	3.29499e-144
Sputcn32_3454			-5.34668	0
Sputcn32_3455	-1.06306	1.98339e-15	-6.86434	7.87942e-295
Sputcn32_3456	-1.10512	5.69145e-11	-6.46201	2.93622e-222
Sputcn32_3457			-3.41063	2.24686e-71
Sputcn32_3458			-3.39168	2.10697e-124
Sputcn32_3459			-3.70773	1.61586e-174
Sputcn32_3460			-3.58362	9.52392e-57
Sputcn32_3461			-3.72142	2.2246e-154
Sputcn32_3462			-4.73242	9.09651e-195
Sputcn32_3463			-4.9097	2.03121e-222
Sputcn32_3464			-4.79905	2.36205e-100
Sputcn32_3465			-5.41069	0
Sputcn32_3466			-5.87673	7.81584e-205
Sputcn32_3467			-6.93598	3.43895e-114
Sputcn32_3468			-6.61364	7.78555e-99
Sputcn32_3470			-2.68664	7.85507e-83
Sputcn32_3471			-2.58137	6.90276e-87
Sputcn32_3492			-1.05467	1.52535e-16
Sputcn32_3502					1.17621	1.45046e-13
Sputcn32_3503	1.6451	1.37951e-18			2.03542	1.33109e-27
Sputcn32_3510			1.27482	1.54026e-24
Sputcn32_3571			-2.10451	3.51596e-48	-1.46892	1.30358e-24
Sputcn32_3577			-1.10309	4.19995e-08
Sputcn32_3591	1.87651	8.50999e-80	-2.62211	1.57198e-150	-1.69873	7.24549e-65
Sputcn32_3592	1.6208	3.15045e-50	-1.17597	2.22717e-25
Sputcn32_3593	1.59365	2.91056e-14	-1.72108	5.96125e-16	-1.22908	6.88438e-09
Sputcn32_3594	1.63247	3.30755e-59	-1.87075	9.9704e-73	-1.37039	2.61996e-40
Sputcn32_3595	1.45189	1.01692e-16	-1.70916	8.15016e-22
Sputcn32_3596	1.10956	1.98176e-21	-1.45278	1.25943e-32
Sputcn32_3597	1.09465	2.44432e-14
Sputcn32_3610			-1.41579	3.7854e-12	1.04466	1.1063e-14
Sputcn32_3622			-1.01977	0.00651909
Sputcn32_3630			1.17125	5.62129e-19
Sputcn32_3631			1.1725	1.80301e-13
Sputcn32_3636					1.7071	2.06212e-32
Sputcn32_3643			-1.01883	2.4043e-07
Sputcn32_3644			-1.35593	1.57625e-12
Sputcn32_3645			-1.89704	1.23503e-23
Sputcn32_3646			-1.82081	4.7659e-26	-1.29307	4.86763e-14
Sputcn32_3647			-1.88218	3.63968e-19	-1.45133	4.3322e-12
Sputcn32_3655					1.25254	1.53819e-05
Sputcn32_3663			-1.46727	5.1281e-17
Sputcn32_3671					1.29084	1.72182e-18
Sputcn32_3678					-1.11793	0.000200685
Sputcn32_3679	-1.36464	9.27194e-14	2.09782	4.25809e-31
Sputcn32_3680	-1.45246	2.4314e-17	1.97033	8.05604e-35
Sputcn32_3681	-1.08691	9.08539e-07	2.37279	1.05576e-30
Sputcn32_3682			1.19806	2.65091e-14
Sputcn32_3701			-1.54915	7.9133e-10
Sputcn32_3702			-1.41081	0.000973635
Sputcn32_3709			-1.1594	0.048369
Sputcn32_3741	-1.09117	5.41286e-19
Sputcn32_3750			2.20121	1.17551e-34	2.03894	6.59585e-30
Sputcn32_3751			1.68888	1.70149e-11	1.95519	6.64804e-15
Sputcn32_3752			1.63013	7.66491e-15	1.7588	5.01019e-17
Sputcn32_3753			1.65519	1.71153e-25	1.85605	1.25134e-31
Sputcn32_3754			1.60732	4.72229e-57	1.72076	4.13391e-65
Sputcn32_3755			1.62579	8.77608e-24	1.81793	2.52054e-29
Sputcn32_3756			1.70162	1.00007e-21	1.80223	3.56823e-24
Sputcn32_3757			1.89033	2.45318e-14	1.77897	7.341e-13
Sputcn32_3758			1.84817	1.63254e-64	1.38193	8.48261e-37
Sputcn32_3759			2.05213	3.38154e-70	1.22222	5.7384e-26
Sputcn32_3760			2.06459	4.86811e-05	1.16352	0.0220824
Sputcn32_3765			1.29437	3.96345e-13	1.22186	7.397e-12
Sputcn32_3766			1.14113	3.81189e-14
Sputcn32_3767			1.37612	2.69883e-09	1.26223	4.86877e-08
Sputcn32_3768			1.36901	7.67787e-31	1.29161	1.24931e-27
Sputcn32_3770			1.09184	4.90009e-05
Sputcn32_3771			1.10282	8.59737e-18
Sputcn32_3772			1.11627	4.60889e-15
Sputcn32_3786			-1.01612	2.98317e-05
Sputcn32_3855			-1.23236	1.20414e-07
Sputcn32_3857			1.20365	2.00118e-06	1.06063	3.17871e-05
Sputcn32_3858			2.91537	2.36153e-90	1.43192	6.62145e-22
Sputcn32_3859			1.84278	9.59056e-36	1.82681	4.60722e-35
Sputcn32_3860			1.36543	2.14884e-08	1.82865	6.11125e-14
Sputcn32_3861			1.25324	3.73204e-05	1.76418	6.12846e-09
Sputcn32_3862			1.0958	1.42571e-13	1.64636	5.67103e-29
Sputcn32_3863					1.92803	3.34226e-44
Sputcn32_3875			1.49201	2.9715e-12	1.34945	4.12027e-10
Sputcn32_3879			-3.64362	3.24471e-68
Sputcn32_3880			-1.9274	3.04357e-44
Sputcn32_3893			1.01499	2.49125e-09
Sputcn32_3897			1.29814	2.4894e-19
Sputcn32_3909			-1.90183	1.54879e-10
Sputcn32_3914			1.5062	1.63213e-21
Sputcn32_3921	1.65553	0.00323204			1.76004	0.00189229
Sputcn32_3951			1.76918	3.21799e-35	1.78776	6.79908e-36
Sputcn32_3952			1.59206	1.9814e-13	2.17999	7.10059e-24
Sputcn32_3953					1.25672	6.41523e-22
Sputcn32_3967			1.18059	3.71151e-16
Sputcn32_3980					1.09469	3.54033e-08
Sputcn32_R0010			1.02928	0.000178946
Sputcn32_R0084	1.18133	0.0376245
Sputcn32_R0113					1.10985	0.00114216
Sputcn32_R0114			1.11747	8.61947e-05
