## Supplementary Table 3 for "Constitutive production of flagellar proteins is required for proper flagellation in *Shewanella putrefaciens*"

### Sheet: Tabelle1
Table 1: Bacterial strains
Identifier	Relevant genotype or description	Reference
Escherichia coli
DH5α λpir	ϕ80dlacZ ΔM15 Δ(lacZYA-argF)U169 recA1 hsdR17 deoR thi-l supE44 gyrA96 relA1/λpir	1
WM3064	thrB1004 pro thi rpsL hsdS lacZ ΔM15 RP4‐1360 Δ(araBAD) 567ΔdapA 1341::[erm pir(wt)]	2
Shewanella putrefaciens
S271	CN-32, wild-type	3
S3139	ΔflrA; ΔSputcn32_2580; markerless in frame deletion of flrA	4
S3142	ΔrpoN; ΔSputcn32_0715; markerless in frame deletion of rpoN (RNA polymerase sigma-54 factor)	4
S2673	ΔfliA; ΔSputcn32_2559; markerless in frame deletion of fliA	4
S5119	fliE-FLAG, Sputcn32_2577; markerless insertion of fliE with a C-terminal 3xFLAG-tag	this study
S5120	fliE-FLAG ΔflrA, Sputcn32_2577, Sputcn32_2580; markerless insertion of fliE with a C-terminal 3xFLAG-tag in ΔflrA (S3139) background	this study
S5121	fliE-FLAG ΔrpoN, Sputcn32_2577, Sputcn32_0715; markerless insertion of fliE with a C-terminal 3xFLAG-tag in ΔrpoN (S3142) background	this study
S5122	fliE-FLAG ΔfliA, Sputcn32_2577, Sputcn32_2559; markerless insertion of fliE with a C-terminal 3xFLAG-tag in ΔfliA (S2673) background	this study
S4295	fliF-FLAG, Sputcn32_2576; markerless insertion of fliF with a N-terminal 3xFLAG-tag	5
S4296	fliF-FLAG ΔflrA, Sputcn32_2576, Sputcn32_2580; markerless insertion of fliF with a N-terminal 3xFLAG-tag in ΔflrA (S3139) background	5
S5234	fliF-FLAG ΔrpoN, Sputcn32_2576, Sputcn32_0715; markerless insertion of fliF with a N-terminal 3xFLAG-tag in ΔrpoN (S3142) background	this study
S5235	fliF-FLAG ΔfliA, Sputcn32_2576, Sputcn32_2559; markerless insertion of fliF with a N-terminal 3xFLAG-tag in ΔfliA (S2673) background	this study
S4681	fliG-FLAG, Sputcn32_2575; markerless insertion of fliGwith a N-terminal 3xFLAG-tag	this study
S4682	fliG-FLAG ΔflrA, Sputcn32_2575, Sputcn32_2580; markerless insertion of fliG with a N-terminal 3xFLAG-tag in ΔflrA (S3139) background	this study
S5282	fliG-FLAG ΔrpoN, Sputcn32_2575, Sputcn32_0715; markerless insertion of fliG with a N-terminal 3xFLAG-tag in ΔrpoN (S3142) background	this study
S5283	fliG-FLAG ΔfliA, Sputcn32_2575, Sputcn32_2559; markerless insertion of fliG with a N-terminal 3xFLAG-tag in ΔfliA (S2673) background	this study
S7191	fliH-FLAG, Sputcn32_2574; markerless insertion of fliHwith a C-terminal 3xFLAG-tag	this study
S7193	fliH-FLAG ΔflrA, Sputcn32_2574, Sputcn32_2580; markerless insertion of fliH with a C-terminal 3xFLAG-tag in ΔflrA (S3139) background	this study
S7231	fliH-FLAG ΔrpoN, Sputcn32_2574, Sputcn32_0715; markerless insertion of fliH with a C-terminal 3xFLAG-tag in ΔrpoN (S3142) background	this study
S7192	fliH-FLAG ΔfliA, Sputcn32_2574, Sputcn32_2559; markerless insertion of fliH with a C-terminal 3xFLAG-tag in ΔfliA (S2673) background	this study
S6126	fliI-FLAG, Sputcn32_2573; markerless insertion of fliIwith a C-terminal 3xFLAG-tag	this study
S6171	fliI-FLAG ΔflrA, Sputcn32_2573, Sputcn32_2580; markerless insertion of fliI with a C-terminal 3xFLAG-tag in ΔflrA (S3139) background	this study
S6176	fliI-FLAG ΔrpoN, Sputcn32_2573, Sputcn32_0715; markerless insertion of fliI with a C-terminal 3xFLAG-tag in ΔrpoN (S3142) background	this study
S6170	fliI-FLAG ΔfliA, Sputcn32_2573, Sputcn32_2559; markerless insertion of fliI with a C-terminal 3xFLAG-tag in ΔfliA (S2673) background	this study
S6125	fliJ-FLAG, Sputcn32_2572 markerless insertion of fliJwith a C-terminal 3xFLAG-tag	this study
S6169	fliJ-FLAG ΔflrA, Sputcn32_2572, Sputcn32_2580; markerless insertion of fliJ with a C-terminal 3xFLAG-tag in ΔflrA (S3139) background	this study
S6175	fliJ-FLAG ΔrpoN, Sputcn32_2572, Sputcn32_0715; markerless insertion of fliJ with a C-terminal 3xFLAG-tag in ΔrpoN (S3142) background	this study
S6168	fliJ-FLAG ΔfliA, Sputcn32_2572, Sputcn32_2559; markerless insertion of fliJ with a C-terminal 3xFLAG-tag in ΔfliA (S2673) background	this study
S5186	fliK-FLAG, Sputcn32_2571 markerless insertion of fliKwith a C-terminal 3xFLAG-tag	this study
S5187	fliK-FLAG ΔflrA, Sputcn32_2571, Sputcn32_2580; markerless insertion of fliK with a C-terminal 3xFLAG-tag in ΔflrA (S3139) background	this study
S5188	fliK-FLAG ΔrpoN, Sputcn32_2571, Sputcn32_0715; markerless insertion of fliK with a C-terminal 3xFLAG-tag in ΔrpoN (S3142) background	this study
S5189	fliK-FLAG ΔfliA, Sputcn32_2571, Sputcn32_2559; markerless insertion of fliK with a C-terminal 3xFLAG-tag in ΔfliA (S2673) background	this study
S5123	fliL-FLAG, Sputcn32_2570 markerless insertion of fliLwith a C-terminal 3xFLAG-tag	this study
S5124	fliL-FLAG ΔflrA, Sputcn32_2570, Sputcn32_2580; markerless insertion of fliL with a C-terminal 3xFLAG-tag in ΔflrA (S3139) background	this study
S5125	fliL-FLAG ΔrpoN, Sputcn32_2570, Sputcn32_0715; markerless insertion of fliL with a C-terminal 3xFLAG-tag in ΔrpoN (S3142) background	this study
S5126	fliL-FLAG ΔfliA, Sputcn32_2570, Sputcn32_2559; markerless insertion of fliL with a C-terminal 3xFLAG-tag in ΔfliA (S2673) background	this study
S4166	fliM-FLAG, Sputcn32_2569; markerless insertion of fliMwith a C-terminal 3xFLAG-tag	this study
S7145	fliM-FLAG ΔflrA, Sputcn32_2569, Sputcn32_2580; markerless insertion of fliMwith a C-terminal 3xFLAG-tag in ΔflrA (S3139) background	this study
S7146	fliM-FLAG ΔrpoN, Sputcn32_2569, Sputcn32_0715; markerless insertion of fliM with a C-terminal 3xFLAG-tag in ΔrpoN (S3142) background	this study
S7147	fliM-FLAG ΔfliA, Sputcn32_2569, Sputcn32_2559; markerless insertion of fliM with a C-terminal 3xFLAG-tag in ΔfliA (S2673) background	this study
S5114	fliN-FLAG, Sputcn32_2568; markerless insertion of fliNwith a C-terminal 3xFLAG-tag	this study
S5115	fliN-FLAG ΔflrA, Sputcn32_2568, Sputcn32_2580; markerless insertion of fliN with a C-terminal 3xFLAG-tag in ΔflrA (S3139) background	this study
S5116	fliN-FLAG ΔrpoN, Sputcn32_2568, Sputcn32_0715; markerless insertion of fliN with a C-terminal 3xFLAG-tag in ΔrpoN (S3142) background	this study
S5117	fliN-FLAG ΔfliA, Sputcn32_2568, Sputcn32_2559; markerless insertion of fliNwith a C-terminal 3xFLAG-tag in ΔfliA (S2673) background	this study
S5278	fliO-GFP, Sputcn32_2567; markerless insertion of fliOwith a C-terminal sfGFP-tag	this study
S5279	fliO-GFP ΔflrA, Sputcn32_2567, Sputcn32_2580; markerless insertion of fliO with a C-terminal sfGFP-tag in ΔflrA (S3139) background	this study
S5280	fliO-FLAG ΔrpoN, Sputcn32_2567, Sputcn32_0715; markerless insertion of fliO with a C-terminal sfGFP-tag in ΔrpoN (S3142) background	this study
S5281	fliO-FLAG ΔfliA, Sputcn32_2567, Sputcn32_2559; markerless insertion of fliO with a C-terminal sfGFP-tag in ΔfliA (S2673) background	this study
S5190	fliP-FLAG, Sputcn32_2566; markerless insertion of fliPwith a C-terminal 3xFLAG-tag	this study
S5191	fliP-FLAG ΔflrA, Sputcn32_2566, Sputcn32_2580; markerless insertion of fliP with a C-terminal 3xFLAG-tag in ΔflrA (S3139) background	this study
S5192	fliP-FLAG ΔrpoN, Sputcn32_2566, Sputcn32_0715; markerless insertion of fliP with a C-terminal 3xFLAG-tag in ΔrpoN (S3142) background	this study
S5193	fliP-FLAG ΔfliA, Sputcn32_2566, Sputcn32_2559; markerless insertion of fliP with a C-terminal 3xFLAG-tag in ΔfliA (S2673) background	this study
S6124	fliQ-FLAG, Sputcn32_2565; markerless insertion of fliQwith a C-terminal 3xFLAG-tag	this study
S6178	fliQ-FLAG ΔflrA, Sputcn32_2565, Sputcn32_2580; markerless insertion of fliQ with a C-terminal 3xFLAG-tag in ΔflrA (S3139) background	this study
S6174	fliQ-FLAG ΔrpoN, Sputcn32_2565, Sputcn32_0715; markerless insertion of fliQ with a C-terminal 3xFLAG-tag in ΔrpoN (S3142) background	this study
S6167	fliQ-FLAG ΔfliA, Sputcn32_2565, Sputcn32_2559; markerless insertion of fliQ with a C-terminal 3xFLAG-tag in ΔfliA (S2673) background	this study
S4623	flhB-FLAG, Sputcn32_2563; markerless insertion of flhBwith a C-terminal 3xFLAG-tag	this study
S4625	flhB-FLAG ΔflrA, Sputcn32_2563, Sputcn32_2580; markerless insertion of flhB with a C-terminal 3xFLAG-tag in ΔflrA (S3139) background	this study
S5248	flhB-FLAG ΔrpoN, Sputcn32_2563, Sputcn32_0715; markerless insertion of flhB with a C-terminal 3xFLAG-tag in ΔrpoN (S3142) background	this study
S5249	flhB-FLAG ΔfliA, Sputcn32_2563, Sputcn32_2559; markerless insertion of flhBwith a C-terminal 3xFLAG-tag in ΔfliA (S2673) background	this study
S4298	flhA-FLAG, Sputcn32_2562; markerless insertion of flhAwith a C-terminal 3xFLAG-tag	this study
S4299	flhA-FLAG ΔflrA, Sputcn32_2562, Sputcn32_2580; markerless insertion of flhA with a C-terminal 3xFLAG-tag in ΔflrA (S3139) background	this study
S5232	flhA-FLAG ΔrpoN, Sputcn32_2562, Sputcn32_0715; markerless insertion of flhA with a C-terminal 3xFLAG-tag in ΔrpoN (S3142) background	this study
S5233	flhA-FLAG ΔfliA, Sputcn32_2562, Sputcn32_2559; markerless insertion of flhA with a C-terminal 3xFLAG-tag in ΔfliA (S2673) background	this study
S5197	flhF-FLAG, Sputcn32_2561; markerless insertion of flhF with a C-terminal 3xFLAG-tag	this study
S5198	flhF-FLAG ΔflrA, Sputcn32_2561, Sputcn32_2580; markerless insertion of flhF with a C-terminal 3xFLAG-tag in ΔflrA (S3139) background	this study
S5199	flhF-FLAG ΔrpoN, Sputcn32_2561, Sputcn32_0715; markerless insertion of flhF with a C-terminal 3xFLAG-tag in ΔrpoN (S3142) background	this study
S5200	flhF-FLAG ΔfliA, Sputcn32_2561, Sputcn32_2559; markerless insertion of flhF with a C-terminal 3xFLAG-tag in ΔfliA (S2673) background	this study
S5570	flhG-FLAG, Sputcn32_2560; markerless insertion of flhG with a C-terminal 3xFLAG-tag	this study
S5571	flhG-FLAG ΔflrA, Sputcn32_2560, Sputcn32_2580; markerless insertion of flhG with a C-terminal 3xFLAG-tag in ΔflrA (S3139) background	this study
S5572	flhG-FLAG ΔrpoN, Sputcn32_2560, Sputcn32_0715; markerless insertion of flhG with a C-terminal 3xFLAG-tag in ΔrpoN (S3142) background	this study
S5573	flhG-FLAG ΔfliA, Sputcn32_2560, Sputcn32_2559; markerless insertion of flhG with a C-terminal 3xFLAG-tag in ΔfliA (S2673) background	this study
S4622	fliA-FLAG, Sputcn32_2559; markerless insertion of fliA with a C-terminal 3xFLAG-tag	this study
S4624	fliA-FLAG ΔflrA, Sputcn32_2559, Sputcn32_2580; markerless insertion of fliA with a C-terminal 3xFLAG-tag in ΔflrA (S3139) background	this study
S5178	fliA-FLAG ΔrpoN, Sputcn32_2559, Sputcn32_0715; markerless insertion of fliA with a C-terminal 3xFLAG-tag in ΔrpoN (S3142) background	this study
S6127	flrB-FLAG, Sputcn32_2579; markerless insertion of flrB with a C-terminal 3xFLAG-tag	this study
S6173	flrB-FLAG ΔflrA, Sputcn32_2579, Sputcn32_2580; markerless insertion of flrB with a C-terminal 3xFLAG-tag in ΔflrA (S3139) background	this study
S6179	flrB-FLAG ΔrpoN, Sputcn32_2579, Sputcn32_0715; markerless insertion of flrB with a C-terminal 3xFLAG-tag in ΔrpoN (S3142) background	this study
S6172	flrB-FLAG ΔfliA, Sputcn32_2579, Sputcn32_2559; markerless insertion of flrB with a C-terminal 3xFLAG-tag in ΔfliA (S2673) background	this study
S5182	flrC-FLAG, Sputcn32_2578; markerless insertion of flrC with a C-terminal 3xFLAG-tag	this study
S5183	flrC-FLAG ΔflrA, Sputcn32_2578, Sputcn32_2580; markerless insertion of flrC with a C-terminal 3xFLAG-tag in ΔflrA (S3139) background	this study
S5184	flrC-FLAG ΔrpoN, Sputcn32_2578, Sputcn32_0715; markerless insertion of flrC with a C-terminal 3xFLAG-tag in ΔrpoN (S3142) background	this study
S5185	flrC-FLAG ΔfliA, Sputcn32_2578, Sputcn32_2559; markerless insertion of flgK with a C-terminal 3xFLAG-tag in ΔfliA (S2673) background	this study
S5417	flgK-FLAG, Sputcn32_2588; markerless insertion of flgK with a C-terminal 3xFLAG-tag	this study
S5418	flgK-FLAG ΔflrA, Sputcn32_2588, Sputcn32_2580; markerless insertion of flgK with a C-terminal 3xFLAG-tag in ΔflrA (S3139) background	this study
S5419	flgKFLAG ΔrpoN, Sputcn32_2588, Sputcn32_0715; markerless insertion of flgK with a C-terminal 3xFLAG-tag in ΔrpoN (S3142) background	this study
S5420	flgK-FLAG ΔfliA, Sputcn32_2588, Sputcn32_2559; markerless insertion of flgK with a C-terminal 3xFLAG-tag in ΔfliA (S2673) background	this study
S4710	flgM-FLAG, Sputcn32_2601; markerless insertion of flgM with a C-terminal 3xFLAG-tag	this study
S4711	flgM-FLAG ΔflrA, Sputcn32_2601, Sputcn32_2580; markerless insertion of flgM with a C-terminal 3xFLAG-tag in ΔflrA (S3139) background	this study
S5195	flgM-FLAG ΔrpoN, Sputcn32_2601, Sputcn32_0715; markerless insertion of flgM with a C-terminal 3xFLAG-tag in ΔrpoN (S3142) background	this study
S5196	flgM-FLAG ΔfliA, Sputcn32_2601, Sputcn32_2559; markerless insertion of flgM with a C-terminal 3xFLAG-tag in ΔfliA (S2673) background	this study
S2150	motX-mCherry, Sputcn32_0748; markerless insertion of motX with a C-terminal mCherry-tag	6
S5973	motX-mCherry ΔflrA, Sputcn32_0748, Sputcn32_2580; markerless insertion of motX with a C-terminal mCherry-tag in ΔflrA (S3139) background	this study
S5974	motX-mCherry ΔrpoN, Sputcn32_0748, Sputcn32_0715; markerless insertion of motX with a C-terminal mCherry-tag in ΔrpoN (S3142) background	this study
S5975	motX-FLAG ΔfliA, Sputcn32_0748, Sputcn32_2559; markerless insertion of motX with a C-terminal mCherry-tag in ΔfliA (S2673) background	this study
S5228	motY-FLAG, Sputcn32_1601; markerless insertion of motY with a C-terminal 3xFLAG-tag	this study
S5229	motY-FLAG ΔflrA, Sputcn32_1601, Sputcn32_2580; markerless insertion of motY with a C-terminal 3xFLAG-tag in ΔflrA (S3139) background	this study
S5230	motY-FLAG ΔrpoN, Sputcn32_1601, Sputcn32_0715; markerless insertion of motY with a C-terminal 3xFLAG-tag in ΔrpoN (S3142) background	this study
S5231	motY-FLAG ΔfliA, Sputcn32_1601, Sputcn32_2559; markerless insertion of motY with a C-terminal 3xFLAG-tag in ΔfliA (S2673) background	this study
	lapB-FLAG, Sputcn32_3592; markerless insertion of lapB with a C-terminal 3xFLAG-tag	7
S7630	lapB-FLAG ΔflrA, Sputcn32_3592, Sputcn32_2580; markerless insertion of lapB with a C-terminal 3xFLAG-tag in ΔflrA (S3139) background	this study
S7631	lapB-FLAG ΔrpoN, Sputcn32_3592, Sputcn32_0715; markerless insertion of lapB with a C-terminal 3xFLAG-tag in ΔrpoN (S3142) background	this study
S7632	lapB-FLAG ΔfliA, Sputcn32_3592, Sputcn32_2559; markerless insertion of lapB with a C-terminal 3xFLAG-tag in ΔfliA (S2673) background	this study
	aggA-FLAG, Sputcn32_3594; markerless insertion of aggA with a C-terminal 3xFLAG-tag	7
S7633	aggA-FLAG ΔflrA, Sputcn32_3594, Sputcn32_2580; markerless insertion of aggA with a C-terminal 3xFLAG-tag in ΔflrA (S3139) background	this study
S7634	aggA-FLAG ΔrpoN, Sputcn32_3594, Sputcn32_0715; markerless insertion of aggA with a C-terminal 3xFLAG-tag in ΔrpoN (S3142) background	this study
S7635	aggA-FLAG ΔfliA, Sputcn32_3594, Sputcn32_2559; markerless insertion of aggA with a C-terminal 3xFLAG-tag in ΔfliA (S2673) background	this study
S3174	ΔflrBC; ΔSputcn32_2579 ΔSputcn32_2578; markerless in frame deletion of flrB and flrC	4
S5250	ΔflrABC; ΔSputcn32_2580 ΔSputcn32_2579 ΔSputcn32_2578; markerless in frame deletion of flrA, flrB and flrC	this study
S4401	flaAB1 cys ΔflaAB2; Sputcn32_2586-T174C Sputcn32_2585-T166C ΔSputcn32_3456 ΔSputcn32_3455; markerless insertion of cysteine-labeled flaA1 gene into ΔflaA1 and cysteine-labeled flaB1 gene into ΔflaB1 and deletion of lateral flagellin genes flaA2 and flaB2	8
S7761	ΔflhAF flaAB1-cys ΔflaAB2; Sputcn32_2562 Sputcn32_2561; markerless deletion of flhA and flhF in flaAB1 cys ΔflaAB2 (S4401) background	this study
S7796	PflhFG NPM; Sputcn32_2561 Sputcn32_2560; insertion of substituted sigma 70 promoter regions of flhF and flhG in ΔflhAF flaAB1-cys ΔflaAB2 (S7761) background	this study
S7842	PflhFG NPM ΔflrA; Sputcn32_2561 Sputcn32_2560 Sputcn32_2580; markerless in frame deletion of flrA in PflhFG NPM (S7796) background	this study
1. Miller, V. L. & Mekalanos, J. J. A novel suicide vector and its use in construction of insertion mutations: Osmoregulation of outer membrane proteins and virulence determinants in Vibrio cholerae requires toxR. Journal of Bacteriology 170, 2575–2583 (1988)
2. W. Metcalf, University of Illinois, Urbana‐Champaign
3. Fredrickson, J. K. et al. Biogenic iron mineralization accompanying the dissimilatory reduction of hydrous ferric oxide by a groundwater bacterium. Geochimica et Cosmochimica Acta 62, 3239–3257 (1998)
4. Kühn, M. J. et al. Spatial arrangement of several flagellins within bacterial flagella improves motility in different environments. Nature Communications 9, 5369 (2018)
5. Blagotinsek & Schwan et al. An ATP-dependent partner switch links flagellar C-ring assembly with gene expression. Proceedings of the National Academy of Sciences 117(34), 20826-20835 (2020)
6. Budendorfer et al. Specificity of motor components in the dual flagellar system of Shewanella putrefaciens CN-32. Molecular Microbiology 83(2), 335-350 (2012)
7. Rick et al. GGDEF domain as spatial on-switch for a phosphodiesterase by interaction with landmark protein HubP. Biofilms Microbiomes 8 (35) (2022)
8. Kühn, M. J. et al. Bacteria exploit a polymorphic instability of the flagellar filament to escape from traps. Proceedings of the National Academy of Sciences 114, 6340–6345 (2017)

### Sheet: Tabelle2
Table 1: Bacterial strains
Identifier	Relevant genotype or description	Reference
Escherichia coli
DH5α λpir	ϕ80dlacZ ΔM15 Δ(lacZYA-argF)U169 recA1 hsdR17 deoR thi-l supE44 gyrA96 relA1/λpir	1
WM3064	thrB1004 pro thi rpsL hsdS lacZ ΔM15 RP4‐1360 Δ(araBAD) 567ΔdapA 1341::[erm pir(wt)]	2
Shewanella putrefaciens
S271	CN-32, wild-type	3
S3133	ΔflhG, ΔSputcn32_2560, markerless deletion of flhG	4
S3783	pBTOK EVC, stable integration of overproduction vector pBTOK as empty vector control	5
S5917	pBTOK flhG, pBTOK-Sputcn32_2560; stable integration of overproduction vector pBTOK producing the full length protein FlhG	This study
S4401	flaAB1 Cys, ΔflaAB2; Sputcn32_2586-T174C Sputcn32_2585-T166C ΔSputcn32_3456 ΔSputcn32_3455; markerless insertion of cysteine-labeled flaA1 gene into ΔflaA1 and cysteine-labeled flaB1 gene into ΔflaB1 and deletion of lateral flagellin genes flaA2 and flaB2	6
S5910	flgE1-T183C, ΔflagL; Sputcn32_2594-T183C ΔSputcn32_3444 - Sputcn32_3485; markerless insertion of cysteine-labeled flgE1 gene into ΔflgE1 and in frame deletion of lateral flagella gene cluster	This study
S6000	ΔflrA1 in strain S4401; ΔSputcn32_2580; markerless in frame deletion of flrA1 in the flaAB1 Cys ΔflaAB2 (S4401) background	This study
S6021	flrA1-Δ389-409 in strain S6000; ΔSputcn32_2580-389-409; markerless insertion of flrA1-Δ389-409 in the flaAB1 Cys ΔflrA1 ΔflaAB2 (S6000) background	This study
S4964	ΔflhG in strain S4401; ΔSputcn32_2560; markerless in frame deletion of flhG in the flaAB1 Cys ΔflaAB2 (S4401) background	This study
S5984	flhG-K175E in strain S4964; Sputcn32_2560-K175E; markerless insertion of flhG-K175E in the flaAB1 Cys ΔflhG ΔflaAB2 (S4964) background	This study
S6116	flhG-D58A in strain S4964; Sputcn32_2560-D58A; markerless insertion of flhG-D58A in the flaAB1 Cys ΔflhG ΔflaAB2 (S4964) background	This study
S6782	flhG-D58AK175E in strain S4964; Sputcn32_2560-D58A K175E; markerless insertion of flhG-D58A K175E in the flaAB1 Cys ΔflhG ΔflaAB2 (S4964) background	This study
S6054	ΔflhFG in strain S4401; ΔSputcn32_2561 ΔSputcn32_2560; markerless in frame deletion of flhFG in the flaAB1 Cys ΔflaAB2 (S4401) background	This study
S6103	pBTOK flrA1-FLAG in strain S4401; Sputcn32_2580; stable integration of overproduction vector pBTOK producing the full length protein FlrA1 with a c-terminal FLAG-tag in the flaAB1 Cys ΔflaAB2 (S4401) background	This study
S6730	pBTOK flhG in strain S4401; Sputcn32_2560; stable integration of overproduction vector pBTOK producing the full length protein FlhG in the flaAB1 Cys ΔflaAB2 (S4401) background	This study
S6586	pBTOK EVC in strain S4401; stable integration of overproduction vector pBTOK as empty vector control in the flaAB1 Cys ΔflaAB2 (S4401) background	This study
S6180	ΔflrA1 in strain S5910; ΔSputcn32_2580; markerless in frame deletion of flrA1 in the flgE1 Cys ΔflaAB2 (S5910) background	This study
S6188	flrA1-Δ389-409 (S6180 background) ΔSputcn32_2580-Δ389-409; markerless insertion of flrA1 in the flgE1 Cys ΔflaAB2 (S5910) background	This study
S6216	ΔflhFG in strain S5910; ΔSputcn32_2561 ΔSputcn32_2560; markerless in frame deletion of flhFG in the flgE1 Cys ΔflaAB2 (S5910) background	This study
S6207	pBTOK flrA1-FLAG in strain S5910; Sputcn32_2580; stable integration of overproduction vector pBTOK producing the full length protein FlrA1 with a C-terminal FLAG-tag in the flgE1 Cys ΔflaAB2 (S5910) background	This study
S6206	pBTOK EVC in strain S5910; stable integration of overproduction vector pBTOK as empty vector control in the flgE1 Cys ΔflaAB2 (S5910) background	This study
S6570	flrA1-L400E in strain S6000; Sputcn32_2580-L400E; markerless insertion of flrA1-L400E in the flaAB1 Cys ΔflrA1 ΔflaAB2 (S6000) background	This study
S6571	flrA1-L400E in strain S6180; Sputcn32_2580-L400E; markerless insertion of flrA1-L400E in the flgE1 Cys ΔflrA1 ΔflaAB2 (S6180) background	This study
S4175	flrA1-FLAG; Sputcn32_2580; markerless insertion of flrA1 with a C-terminal FLAG-tag	This study
S6149	flrA1-Δ389-409-FLAG; Sputcn32_2580-Δ389-409; markerless insertion of flrA1-Δ389-409 with a c-terminal FLAG-tag	This study
S6586	pBTOK flhFG in strain S4401; ΔSputcn32_2561 Sputcn32_2560; stable integration of overproduction vector pBTOK producing the full length protein Flhf and FlhG in the flaAB1 Cys ΔflaAB2 (S4401) background	This study
S6730	pBTOK EVC in strain S6570; stable integration of overproduction vector pBTOK as empty vector control in the flaAB1 Cys ΔflaAB2 flrA1-L400E (S6570) background	This study
S6732	pBTOK flhG in strain S6570; stable integration of overproduction vector pBTOK producing the full length protein FlhG in the flaAB1 Cys ΔflaAB2 flrA1-L400E (S6570) background	This study
1. Miller, V. L. & Mekalanos, J. J. A novel suicide vector and its use in construction of insertion mutations: Osmoregulation of outer membrane proteins and virulence determinants in Vibrio cholerae requires toxR. Journal of Bacteriology 170, 2575–2583 (1988).
2. W. Metcalf, University of Illinois, Urbana‐Champaign
3. Fredrickson, J. K. et al. Biogenic iron mineralization accompanying the dissimilatory reduction of hydrous ferric oxide by a groundwater bacterium. Geochimica et Cosmochimica Acta 62, 3239–3257 (1998).
4. Schuhmacher et al. MinD-like ATPase FlhG effects location and number of bacterial flagella durcing C-ring assembly. PNAS 112, 3092-3097 (2015)
5. Rossmann, F. et al. The role of FlhF and HubP as polar landmark proteins in Shewanella putrefaciens CN-32. Molecular Microbiology 98, 727–742 (2015).
6. Kühn, M. J., Schmidt, F. K., Eckhardt, B. & Thormann, K. M. Bacteria exploit a polymorphic instability of the flagellar filament to escape from traps. Proceedings of the National Academy of Sciences 114, 6340–6345 (2017).
