## Supplementary Table 4 for "Constitutive production of flagellar proteins is required for proper flagellation in *Shewanella putrefaciens*"

### Sheet: Table 2
Table 2: Plasmids
Name	Insert	Purpose	Reference
pNPTS138-R6KT	mobRP4+, ori-R6K, sacB, beta-galactosidase fragment alpha, Kmr	suicide plasmid for in-frame deletions or integrations	1
pNPTS138-R6KT-flrA-KO	ΔflrA (Sputcn32_2580)	in-frame deletion fragment	2
pNPTS138-R6KT-flrABC-KO	ΔflrABC (Sputcn32_2578 - Sputcn32_2580)	in-frame deletion fragment	this study
pNPTS138-R6KT-flhAF-KO	ΔflhAF (Sputcn32_2560 - Sputcn32_2561)	in-frame deletion fragment	this study
pNPTS138-R6KT-fliE-FLAG	fliE-FLAG (Sputcn32_2577)	in-frame insertion fragment	this study
pNPTS138-R6KT-fliF-FLAG	FLAG-fliF (Sputcn32_2576)	in-frame insertion fragment	3
pNPTS138-R6KT-fliG-FLAG	fliG-FLAG (Sputcn32_2575)	in-frame insertion fragment	this study
pNPTS138-R6KT-fliH-FLAG	fliH-FLAG (Sputcn32_2574)	in-frame insertion fragment	this study
pNPTS138-R6KT-fliI-FLAG	fliI-FLAG (Sputcn32_2573)	in-frame insertion fragment	this study
pNPTS138-R6KT-fliJ-FLAG	fliJ-FLAG (Sputcn32_2572)	in-frame insertion fragment	this study
pNPTS138-R6KT-fliK-FLAG	fliK-FLAG (Sputcn32_2571)	in-frame insertion fragment	this study
pNPTS138-R6KT-fliL-FLAG	fliL-FLAG (Sputcn32_2570)	in-frame insertion fragment	this study
pNPTS138-R6KT-fliM-FLAG	fliM-FLAG (Sputcn32_2569)	in-frame insertion fragment	this study
pNPTS138-R6KT-fliN-FLAG	fliN-FLAG (Sputcn32_2568)	in-frame insertion fragment	this study
pNPTS138-R6KT-fliO-GFP	fliO-GS-GFP (Sputcn32_2567)	in-frame insertion fragment	this study
pNPTS138-R6KT-fliP-FLAG	fliP-FLAG (Sputcn32_2566)	in-frame insertion fragment	this study
pNPTS138-R6KT-fliQ-FLAG	fliQ-FLAG (Sputcn32_2565)	in-frame insertion fragment	this study
pNPTS138-R6KT-flhB-FLAG	flhB-FLAG (Sputcn32_2563)	in-frame insertion fragment	this study
pNPTS138-R6KT-flhA-FLAG	flhA-FLAG (Sputcn32_2562)	in-frame insertion fragment	this study
pNPTS138-R6KT-flhF-FLAG	flhF-FLAG (Sputcn32_2561)	in-frame insertion fragment	this study
pNPTS138-R6KT-flhG-FLAG	flhG-FLAG (Sputcn32_2560)	in-frame insertion fragment	this study
pNPTS138-R6KT-fliA-FLAG	fliA-FLAG (Sputcn32_2559)	in-frame insertion fragment	this study
pNPTS138-R6KT-flrC-FLAG	flrC-FLAG (Sputcn32_2578)	in-frame insertion fragment	this study
pNPTS138-R6KT-flgK-FLAG	flgK-FLAG (Sputcn32_2588)	in-frame insertion fragment	this study
pNPTS138-R6KT-flgM-FLAG	flgM-FLAG (Sputcn32_2601)	in-frame insertion fragment	this study
pNPTS138-R6KT-motX-mCherry	motX-mCherry (Sputcn32_0748)	in-frame insertion fragment	4
pNPTS138-R6KT-motY-FLAG	motY-FLAG (Sputcn32_1601)	in-frame insertion fragment	this study
pNPTS138-R6KT-lapB-FLAG	lapB-FLAG (Sputcn32_3592)	in-frame insertion fragment	V. Kreiling, unpublished
pNPTS138-R6KT-aggA-FLAG	aggA-FLAG (Sputcn32_3594)	in-frame insertion fragment	V. Kreiling, unpublished
pNPTS138-R6KT-PflhFG NPM	substituted sigma 70 promoter regions of flhF and flhG	in-frame insertion fragment	this study
pBBR1-MCS2	oriV pBBR1, pBBR1 Rep, beta-galactosidase fragment alpha, Kmr	mobilisable shuttle and expression vector	5
pBBR1-MCS5-TT-RBS-lux	transcriptional terminator cassette, ribosome binding site (AGG AGG) and luxCDABE operonof Photorhabdus luminescen, Genr	plasmid for analysis of transcriptional activities of promoters	6
pBBR1-MCS2-TT-RBS-lux	transcriptional terminator cassette, ribosome binding site (AGG AGG) and luxCDABE operonof Photorhabdus luminescen, Kmr	plasmid for analysis of transcriptional activities of promoters	this study
pBBR1-MCS2-TT-PfliE400-RBS-lux	Promoter fliE 400 bp	400 bp fragment upstream of translational start	this study
pBBR1-MCS2-TT-PfliF400-RBS-lux	Promoter fliF 400 bp	400 bp fragment upstream of translational start	this study
pBBR1-MCS2-TT-PfliG400-RBS-lux	Promoter fliG 400 bp	400 bp fragment upstream of translational start	this study
pBBR1-MCS2-TT-PfliH400-RBS-lux	Promoter fliH 400 bp	400 bp fragment upstream of translational start	this study
pBBR1-MCS2-TT-PfliI400-RBS-lux	Promoter fliI 400 bp	400 bp fragment upstream of translational start	this study
pBBR1-MCS2-TT-PfliK400-RBS-lux	Promoter fliK 400 bp	400 bp fragment upstream of translational start	this study
pBBR1-MCS2-TT-PfliL400-RBS-lux	Promoter fliL 400 bp	400 bp fragment upstream of translational start	this study
pBBR1-MCS2-TT-PflhA400-RBS-lux	Promoter flhA 400 bp	400 bp fragment upstream of translational start	this study
pBBR1-MCS2-TT-PflhF400-RBS-lux	Promoter flhF 400 bp	400 bp fragment upstream of translational start	this study
pBBR1-MCS2-TT-PflhG400-RBS-lux	Promoter flhG 400 bp	400 bp fragment upstream of translational start	this study
pBBR1-MCS2-TT-PfliA400-RBS-lux	Promoter fliA 400 bp	400 bp fragment upstream of translational start	this study
pBBR1-MCS2-TT-PfliE86-RBS-lux	Promoter fliE 86 bp	86 bp fragment upstream of translational start	this study
pBBR1-MCS2-TT-PfliF100-RBS-lux	Promoter fliF 100 bp	100 bp fragment upstream of translational start	this study
pBBR1-MCS2-TT-PfliF200-RBS-lux	Promoter fliF 200 bp	200 bp fragment upstream of translational start	this study
pBBR1-MCS2-TT-PfliG100-RBS-lux	Promoter fliG 100 bp	100 bp fragment upstream of translational start	this study
pBBR1-MCS2-TT-PfliI600-RBS-lux	Promoter fliI 600 bp	600 bp fragment upstream of translational start	this study
pBBR1-MCS2-TT-PfliK116-RBS-lux	Promoter fliK 116 bp	116 bp fragment upstream of translational start	this study
pBBR1-MCS2-TT-PfliL100-RBS-lux	Promoter fliL 100 bp	100 bp fragment upstream of translational start	this study
pBBR1-MCS2-TT-PfliL200-RBS-lux	Promoter fliL 200 bp	200 bp fragment upstream of translational start	this study
pBBR1-MCS2-TT-PflhA80-RBS-lux	Promoter flhA 80 bp	80 bp fragment upstream of translational start	this study
pBBR1-MCS2-TT-PflhF100-RBS-lux	Promoter flhF 100 bp	100 bp fragment upstream of translational start	this study
pBBR1-MCS2-TT-PflhF200-RBS-lux	Promoter flhF 200 bp	200 bp fragment upstream of translational start	this study
pBBR1-MCS2-TT-PflhF300-RBS-lux	Promoter flhF 300 bp	300 bp fragment upstream of translational start	this study
pBBR1-MCS2-TT-PflhF550-RBS-lux	Promoter flhF 550 bp	550 bp fragment upstream of translational start	this study
pBBR1-MCS2-TT-PflhF284-550-RBS-lux	Promoter flhF -284 to -550 bp	fragment from -284 to - 550 bp upstream of translational start	this study
pBBR1-MCS2-TT-PflhG100-RBS-lux	Promoter flhG 100 bp	100 bp fragment upstream of translational start	this study
pBBR1-MCS2-TT-PflhG200-RBS-lux	Promoter flhG 200 bp	200 bp fragment upstream of translational start	this study
pBBR1-MCS2-TT-PflhG300-RBS-lux	Promoter flhG 300 bp	300 bp fragment upstream of translational start	this study
pBBR1-MCS2-TT-PflhG550-RBS-lux	Promoter flhG 550 bp	550 bp fragment upstream of translational start	this study
pBBR1-MCS2-TT-PflhG100-400-RBS-lux	Promoter flhG -100 to -400 bp	fragment from -100 to - 400 bp upstream of translational start	this study
pBBR1-MCS2-TT-PflhG400-550-RBS-lux	Promoter flhG -400 to -550 bp	fragment from -400 to - 550 bp upstream of translational start	this study
pBBR1-MCS2-TT-PfliA100-RBS-lux	Promoter fliA 100 bp	100 bp fragment upstream of translational start	this study
pBBR1-MCS2-TT-PfliA200-RBS-lux	Promoter fliA 200 bp	200 bp fragment upstream of translational start	this study
pBBR1-MCS2-TT-PfliA300-RBS-lux	Promoter fliA 300 bp	300 bp fragment upstream of translational start	this study
pBBR1-MCS2-TT-PflhF284-550_NPM_-RBS-lux	P1: Promoter flhF -284 to -550 bp with changed codon usage (no promoter motif = NPM)	fragment from -284 to - 550 bp upstream of translational start, Nucleotide sequence of changed codon usage: -440 bp CtA cgt acC atC gtG caG act ttg CtG gaG -410 bp	this study
pBBR1-MCS2-TT-PflhG400-550_NPM-RBS-lux	P2: Promoter flhG -400 to -550 bp with changed codon usage (no promoter motif = NPM)	fragment from -400 to - 550 bp upstream of translational start, Nucleotide sequence of changed codon usage: -523 bp taC gag caG CTG gcg acc taC ggc aaG aTC -493 bp	this study
pBBR1-MCS2-TT-PflhG100-400_NPM_RBS-lux	P3: Promoter flhG -100 to -400 bp with changed codon usage (no promoter motif = NPM)	fragment from -100 to - 400 bp upstream of translational start, Sequence of changed codon usage: -337 CgG atC ccC atC cgc agC taC ctg gtG ctC AGC -304 bp	this study
pBBR1-MCS2-TT-PflhG550_NPM-RBS-lux	P2+3: Promoter flhG 550 bp with changed codon usage (no promoter motif = NPM)	550 bp fragment upstream of translational start, Nukleotide sequence of changed codon usage see above	this study
1. Lassak et al. ArcS, the cognate sensor kinase in an atypical arc system of Shewanella oneidensis MR-1. Applied and Environmental Microbiology 76, 3263–3274 (2010).
2. Kühn et al. Spatial arrangement of several flagellins within bacterial flagella improves motility in different environments. Nature Communications (2019)
3. Blagotinsek & Schwan et al. An ATP-dependent partner switch links flagellar C-ring assembly with gene expression. PNAS 117(34), 20826-20835 (2020)
4. Budendorfer et al. Specificity of motor components in the dual flagellar system of Shewanella putrefaciens CN-32. Molecular Microbiology 83(2), 335-350 (2012)
5. Kovach et al. Four new derivatives of the broad-host-range cloning vector pBBR1MCS, carrying different antibiotic-resistance cassettes. Gene 166(1):175-6 (1995)
6. Gödeke et al. Roles of two Shewanella oneidensis MR-1 extracellular endonucleases. Appl. Environ. Microbiol. 77:5342–5351 (2011)
