## Supplementary Table 5 for "Constitutive production of flagellar proteins is required for proper flagellation in *Shewanella putrefaciens*"

### Sheet: Table 3
Table 3: Oligonucleotide
Number	Name	Sequence 5'-3'	Purpose
B 31	BamHI-flagL-fwd	AGG ATC CTG ACA CTG TAT TTA TGG CGC AGG	construction of in-frame deletion vector pNPTS138-R6KT-R6KT-flag-clusterII-KO
B 32	OL-flagL-rev	CAG TAG ACC GTG AAC ACC TAA CAT ATT AAT TCT CCA G
B 33	OL-flagL-fwd	GGT GTT CAC GGT CTA CTG CGT TAA TCT AGC TC
B 34	PspOMI-flagL-rev	TGT CGG GCC CGT CGC CGT CGC ATT TTC GC
B 35	Check-flagL-fwd	GTA TTA GCT TCG ATC GGG ATT GG	check primer for flaAB2
B 36	Check-flagL-rev	GTT ACC CTT TGG CGC ATC GG
B 45	EcoRI-flagP-fwd	A GAA TTC GAA GTT AAA GTG TCT GGG AAA CCC	construction of in-frame deletion vector pNPTS138-R6KT-R6KT-flag-clusterI-KO
B 46	OL-flagP-rev	TCA CCT CTT AAC TGT AAT AGC CAT AGT ATT TTC CTC
B 47	OL-flagP-fwd	ATT ACA GTT AAG AGG TGA GAC AGT GAT AGG GA
B 48	PspOMI-flagP-rev	T CTA GGG CCC TAA GCC TCT GTT TTC ATC AAA AGC C
B 49	Check-flagP-fwd	AAT TTT GAT GCG ACT ACC CCC G	check primer for flaAB1
B 50	Check-flagP-rev	TAT CTA GAC CTG ACC CCA TGC C
MJK 26	OL_flaA1_KO_ext_rv	GTG ACA GCG CAA TAG CCA TAG TAT TTT CCT CTT CTA AG	construction of in-frame deletion vector pNPTS138-R6KT-flaA1-KO-ext
MJK 27	OL_flaA1_KO_ext_fw	TAT GGC TAT TGC GCT GTC ACT ACT GGG ATA ATT TAC
FR 299	EcoRV_flaA1_KO_fw	GAA TTC GTG GAT CCA GAT GAA GTT AAA GTG TCT GGG AAA CCC
FR 302	EcoRV_flaA1_KO_rv	CAA GCT TCT CTG CAG GAT GCA TCG CAC CTT CAG AAA TTT GG
MJK 28	OL_flaB1_KO_ext_rv	AGG CCA CTT GGG CCA TGA TCG TTT CCT CTG TA	construction of in-frame deletion vector pNPTS138-R6KT-flaB1-KO-ext
MJK 29	OL_flaB1_KO_ext_fw	GAT CAT GGC CCA AGT GGC CTT ATC ACT GCT GTA ATA G
FR 295	EcoRV_flaB1_KO_fw	GAA TTC GTG GAT CCA GAT ATA ACC AAC GTG CAG CGT TAG G
FR 298	EcoRV_flaB1_KO_rv	CAA GCT TCT CTG CAG GAT CAG CTA ATG CCA ACG CTT CTT C
MJK 76	FlaA1-S169C-R	CCA TTA AAC ACC CCG CAT TAT TGG TAC C	construction of in-frame insertion vector pNPTS138-R6KT-flaA1-S169C
MJK 77	FlaA1-S169C-F	ATG CGG GGT GTT TAA TGG TTA GTA CAT TAA CG
MJK 78	FlaA1-T174C-R	TCG TTA AAC AAC TAA CCA TTA AAC TCC CCG CAT TAT TGG	construction of in-frame insertion vector pNPTS138-R6KT-flaA1-T174C
MJK 79	FlaA1-T174C-F	TGG TTA GTT GTT TAA CGA TTG CAA CTT CAG GTG GTC G
MJK 82	FlaB1-T166C-R	CTG ATG CAC AGG TTT TTG ACA CAG AAA TCG	construction of in-frame insertion vector pNPTS138-R6KT-flaB1-T166C
MJK 83	FlaB1-T166C-F	CAA AAA CCT GTG CAT CAG CAT TAA AAG TTG G
MJK 86	FlaB1-S174C-R	ATA TCT AAA CAA CCA ACT TTT AAT GCT GAT GC	construction of in-frame insertion vector pNPTS138-R6KT-flaB1-S174C
MJK 87	FlaB1-S174C-F	AGT TGG TTG TTT AGA TAT TAA AGG CTC TGC
MJK 186	A1us-oeB1ko-R	GCA GTG ATA AGG CCA CTT GGG CCA TAG TAT TTT CCT CTT CTA AGT ATC TTG C	construction of in-frame insertion vector pNPTS138-R6KT-flaB1-KO - flaA1-T174C (positions swapped)
MJK 187	A1ds-oeB1ko-F	CCA AGT GGC CTT ATC ACT GCT GTA ATT TAC TAA GCA GAA CAT ATC AAT ACA GGA CGT TGC
MJK 188	B1us-oeA1-R	TAA TAG CCA TGA TCG TTT CCT CTG TAT ACC
MJK 189	A1-oeB1us-F	GGA AAC GAT CAT GGC TAT TAC AGT TAA TAC CAA CGT GAC
MJK 190	A1-oeB1ds-R	TTG CTT TCT ATT ATC CCA GTA GTG ACA GCG C
MJK 191	B1ds-oeA1-F	ACT GGG ATA ATA GAA AGC AAG AGG TGA GAC AGT G
MJK 180	A1us-oeB1_R	TAA TGG CCA TAG TAT TTT CCT CTT CTA AGT ATC TTG C	construction of in-frame insertion vector pNPTS138-R6KT-flaB1-T166C - flaA1-KO (positions swapped)
MJK 181	B1-oeA1us_F	GGA AAA TAC TAT GGC CAT TAC AGT AAA CAC TAA CG
MJK 182	B1-oeA1ds_R	GCT TAG TAA ATT ACA GCA GTG ATA AGG CCA C
MJK 183	dsA1-oeB1_F	ACT GCT GTA ATT TAC TAA GCA GAA CAT ATC AAT ACA GGA CGT TGC
MJK 184	usB1-oeA1ko_R	CCA GTA GTG ACA GCG CAA TAG CCA TGA TCG TTT CCT CTG TAT ACC
MJK 185	B1ds-oeA1ko_F	TAT TGC GCT GTC ACT ACT GGG ATA ATA GAA AGC AAG AGG TGA GAC AGT GAT AGG
FR 44	NheI_rpoN_KO_fw	GTA GCT AGC GAA GAA CGC GAA GAA GAA CTG G	construction of in-frame deletion vector pNPTS138-R6KT-rpoN-KO
FR 45	OL_rpoN_KO_rv	GCT ATA AAC TCG CTT TCA TGT TAC CGC TGA TC
FR 46	OL_rpoN_KO_fw	CAT GAA AGC GAG TTT ATA GCC TAC TAT GGA TAT CGG
FR 47	PspOMI_rpoN_KO_rv	TCC GGG CCC CGT TAC CTA TAC CTG TGC TCC
FR 76	check_rpoN_fw	CTA TGC ATC TTC GCG CCC G	check primer for rpoN
FR 77	check_rpoN_rv	CGC TTT CAT GTT ACC GCT GAT C
B 262	EcoRI-fliA1-KO-fwd	c GAA TTC CGT GCT TTC AGT GAG ATG CG	construction of in-frame deletion vector pNPTS138-R6KT-fliA1-KO
B 263	OL-fliA1-KO-rev	GAG CTT AGC GGC TTT ATT CAC TCG TTT TTT CCT C
B 264	OL-fliA1-KO-fwd	AAT AAA GCC GCT AAG CTC AAG CAC TGG ACA TAA
B 265	PspOMI-fliA1-KO-rev	TCC GGG CCC CAA CTA AAT GCT GAG CCT GCT C
B 266	Check-fliA1-KO-fwd	GCA CCC AAG GTA TGG TGG AAC	check primer for fliA1
B 267	Check-fliA1-KO-rev	TGC AAG TTC TCT AAA TAA ATC ATC AGC
FR 68	NheI_flrA1_KO_new_fw	GTA GCT AGC AGT AAT AGT TTG AAC ATG GAT GAA GG	construction of in-frame deletion vector pNPTS138-R6KT-flrA-KO
FR 69	OL_flrA1_new_rv	AAG ACT ATT CAT CTG TTT GCA TCA TTC AGT AGG C
FR 70	OL_flrA1_new_fw	GCA AAC AGA TGA ATA GTC TTT TGC ATT TTT AGT TAT ATT ATT G
FR 71	PspOMI_flrA1_KO_rv	TCC GGG CCC CAG ATA ACC GCT GCA GAT GTG
FR 34	Check-flrA1-KO-fwd_new	GCT AAC TTG AAT AAT GAT GTG AAA GC	check primer for flrA
FR 35	Check-flrA1-KO-rev_new	CCG GAG TTA AAG GAG TAA TGG C
FR 134	NheI-flrBC1-KO-fwd	GTA GCT AGC CGC ACT TGT ACC GTC GCT TC	construction of in-frame deletion vector pNPTS138-R6KT-flrBC-KO
FR 135	OL-flrBC1-KO-rev	CAC TAG CAA ACA GCT CGT ATG CGA GAT ATG GGG
FR 136	OL-flrBC1-KO-fwd	TCG CAT ACG AGC TGT TTG CTA GTG TGC TTA AAT GTC
FR 137	PspOMI-flrBC1-KO-rev	TCC GGG CCC GGA ACA TGC ATG GTC TGG CAA C
FR 138	Check-flrBC1-KO-fwd	GCA GAT TGC CAA CGC AAG GAT C	check primer for flrBC
FR 139	Check-flrBC1-KO-rev	CTA CGT GTG TTG CAA GAG CGA G
MK 98	EcoRV_KO_Maf1_US_fw	GAA TTC GTG GAT CCA GAT GTC GGA GGC CAG TTT AGT TG	construction of in-frame deletion vector pNPTS138-R6KT-maf1-KO
MK 99	OL_KO_Maf1_US_rv	AAA GTG GTG GGG TTT GTA GTT GCA TAT TTT CCT C
MK 100	OL_KO_Maf1_DS_fw	ACT ACA AAC CCC ACC ACT TTA GCC CTA ATA TTG
SH 555	Maf1 dwn rev	GCC AAG CTT CTC TGC AGG AT TTG CTA CGA ACA CCG GCA CC
MK 101	chk_KO_Maf1_fw	CGA CAT TAC CAT AAC GAA CTG C	check primer for maf-1
SH 557	Maf1 check dwn	TAA AGG TGC TGG CAC ATA GAG G
MK 94	EcoRV_KO_PseG_US_fw	GAA TTC GTG GAT CCA GAT GAT ACT GAC GTT GCC TTT ATA TC	construction of in-frame deletion vector pNPTS138-R6KT-pseG-KO
MK 95	OL_KO_PseG_US_rv	TTT AAC TTT CGG CCA ATT TCA TAA CTT TCC TTG
MK 96	OL_KO_PseG_DS_fw	GAA ATT GGC CGA AAG TTA AAT CAT GCA GGT AAT C
MK 102	EcoRV_KO_PseG_DS_rv	CAA GCT TCT CTG CAG GAT GAA AAC TCA CTA TCA ACA CCG C
MK 97	chk_KO_PseG_fw	CCA ACA CTA AAC CCG AGT TTC	check primer for pseG
SH 548	PseG check fw	TGT ACA TCC ATA ATG CAC TCG TCC
MJK 145	XbaI-nC_RBS_fliS_F	AAT GAA TAG TTC GAC AAA AAT AGG AGG GCA AAT ATG AGA GGA TCG CTG CAA TCA TAT CG	construction of overproduction vector pBTOK-RBS-fliS1-RBS-flaA1-T174C
MJK 146	OL_fliS_to_flaA1_R	CAT ATT TGC CCT CCT TCC TAA ATT ACC TTA ACT CGC GTC GG
MJK 147	OL_flaA1_to_fliS_F	GGA AGG AGG GCA AAT ATG GCT ATT ACA GTT AAT ACC AAC GTG ACT TCG
MJK 148	Bsp-nC_flaA1_R	GGA GTC CAA GCT CAG CTA ATG AAA TTA TCC CAG TAG TGA CAG CGC
FR 116	NheI_fliS1_fw	GTA GCT AGC TGG GTC GCA AGC AAT TTT ATT GC	construction of in-frame deletion vectorpNPTS138-R6KT-fliS1-KO
FR 117	OL_fliS1_KO_rv	GAG AGG ATC GGC GAG TTA AGG TAA TTT AGG ACG
FR 118	OL_fliS1_KO_fw	CTT AAC TCG CCG ATC CTC TCA TAA ATA CCT ACC
FR 119	PspOMI_fliS1_rv	TCC GGG CCC TTG CTG ACC AAA GGG AAG CC
FR 140	check_fliS1_fw	GCT TAG TTT GAT TAG CAC TTG TAG G	check primer for fliS1
FR 141	check_fliS1_rv	CTG AAG ATA TGT CCA GTA TTG AAG C
MJK 141	EcoRV_fliS_C_F	GAA TTC GTG GAT CCA GAT AGT ATC TTC AAG GAC AGC TTG ACC	construction of in-frame insertion vector pNPTS138-R6KT-fliS1-FLAG
MJK 142	OL_-STP_FLAG_fliS_R	AAT ATC ATG ATC TTT ATA ATC GCC ATC ATG ATC TTT ATA ATC ACT CGC GTC GGA ATG AGA GG
MJK 143	OL_+STP_FLAG_fliS_F	ATT ATA AAG ATC ATG ATA TTG ATT ATA AAG ATG ATG ATG ATA AAT AAG GTA ATT TAG GAC GGG TCA AGG G
MJK 144	EcoRV_fliS_KI_R	CAA GCT TCT CTG CAG GAT CAA ACA ATA ATA TCG GTT GCC ACG C
MJK 149	Check_fliS1-Flag-F	GTC AAC TTT TAC TCG ATG TGC TGG	check primer for fliS1
MJK 150	Check_fliS1-Flag-R	TCT TCA ATT TGT CCA AGC ACA TTG G
MJK 1	OL_flaA1_S129N_N134T_rv	AGT AGT ACC AAA AGC GGT ATT GTC ACC AAT GG	construction of in-frame insertion vector pNPTS138-R6KT-flaA1-S129N-N134T
MJK 2	OL_flaA1_S129N_N134T_fw	GAC AAT ACC GCT TTT GGT ACT ACT AAA CTG ATG AC
MJK 3	OL_flaB1_N129S_T134N_rv	AGT ATT ACC AAA GGC CGT ACT TGT ACC GAT TGC	construction of in-frame insertion vector pNPTS138-R6KT-flaB1-N129T-T134N
MJK 4	OL_flaB1_N129S_T134N_fw	ACA AGT ACG GCC TTT GGT AAT ACT AAA TTA CTT GAT GG

### Sheet: Tabelle1
Table 3: Oligonucleotide
Number	Name	Sequence 5'-3'	Purpose
JH213	EcoRV-flrABC1-KO-fwd	GCC AAG CTT CTC TGC AGG AT CGC ACT TGT ACC GTC GCT TC	construction of in-frame deletion vector pNPTS138-R6KT-flrABC-KO
JH214	OL-flrABC1-KO-rev	GAA TGA TGC GCT CGT ATG CGA GAT ATG GGG
JH215	OL-flrABC1-KO-fwd	CAT ACG AGC GCA TCA TTC AGT AGG CCG TAA AG
JH216	EcoRV-flrABC1-KO-rev	GCG AAT TCG TGG ATC CAG AT GCG ATC GGT ATT ATT ACG GGT T
FR138	Check-flrBC1-KO-fwd	GCA GAT TGC CAA CGC AAG GAT C	check primer for flrABC
JH217	Check-flrABC1-KO-rev	GCT ATC CCT GCC GAT AAG CAT A
MS597	EcoRV PflhA fwd	GCG AAT TCG TGG ATC CAG ATA AGC CTG AAG TTA AAG GAC GCG	construction of in-frame deletion vector pNPTS138-R6KT-flhAF-KO
MS715	OL FlhAF KO rev	TGC ACA GGC AGC CGC TTT AAC ATC CAT TCA C
MS716	OL FlhAF KO fwd	AAA GCG GCT GCC TGT GCA TTT GAG TAG AGT T
MS717	EcoRV-FlhAF rev	GCC AAG CTT CTC TGC AGG ATT AGG CTC GTC ACA TAC AAC GAC
MS601	Check FlhA fwd	GAC ACA GAA GGT AAG CCT GAA G	check primer for flhAF
JH153	Check-FlhF-FLAG-rev	GCA CGG ATT AAT CCA GCA TGC T
JH 110	EcoRV-fliE1 KO-fwd	GCG AAT TCG TGG ATC CAG AT GCT AAG CAT GCA AAG GCT CTC A	construction of in-frame insertion vector pNPTS138-R6KT-fliE-FLAG
JH133	OL FliE1 FLAG rev	AAT ATC ATG ATC TTT ATA ATC GCC ATC ATG ATC TTT ATA ATC AAC AGG CAT ACT CAT TAT TTC TTT ATA AGC TTC G
JH134	OL FliE1 FLAG fwd	ATT ATA AAG ATC ATG ATA TTG ATT ATA AAG ATG ATG ATG ATA AA TAG GCC CGA GAA TAA CCC AAT CAG C
JH 113	EcoRV-fliE1 KO-rev	GCC AAG CTT CTC TGC AGG AT GTA TTG ATA ACC ACG GTT GCG C
JH 114	Check-fliE1-KO-fwd	CGT GTA TTG GCG ACC TCA AAT C	check primer for fliE
JH 115	Check-fliE1-KO-rev	CTA ATT CGA GTT CTC TAC GCG C
FR564	EcoRV FliG1 FLAG fw	GCG AAT TCG TGG ATC CAG AT GTT GCT GTG GAC TTT AAA CCC G	construction of in-frame insertion vector pNPTS138-R6KT-fliG-FLAG
FR565	OL FliG1 FLAG rv	AAT ATC ATG ATC TTT ATA ATC GCC ATC ATG ATC TTT ATA ATC CAT TGT CTT GTA ACC AGT TCA GCC GTT GTC TTG TAA CCA GTT TTT CAC G
FR566	OL FliG1 FLAG fw	ATT ATA AAG ATC ATG ATA TTG ATT ATA AAG ATG ATG ATG ATA AA GCT GAG AAT AAA ACA AAA GAA GCC G
FR567	EcoRV FliG1 FLAG rv	GCC AAG CTT CTC TGC AGG AT TGC GGG TTG AAC TTC TTC AAG G
FR568	FliG-FLAG check fw	AGC CAT ACC CGT CAG CAA ATT G	check primer for fliG
FR569	FliG-FLAG check rv	TTG ACC CGC AAA CTG TTT CTC C
MS613	EcoRV-FliH1 FLAG-fwd	GCG AAT TCG TGG ATC CAG ATT TAA TGA CCT TAG CGA TGG CGC	construction of in-frame insertion vector pNPTS138-R6KT-fliH-FLAG
MS614	OL-FliH1 FLAG-rev	AAT ATC ATG ATC TTT ATA ATC GCC ATC ATG ATC TTT ATA ATC CTC AGC AGC TGG TGT TGA CGG
MS615	OL-FliH1 FLAG-fwd	ATT ATA AAG ATC ATG ATA TTG ATT ATA AAG ATG ATG ATG ATA AAT GAA TGC AAA ACC GTC AAC ACC AGC TGC
MS616	EcoRV-FliH1 FLAG-rev	GCC AAG CTT CTC TGC AGG ATC TGA CCT TTA CCA ACG GTC AAC
MS617	Check-FliH1 FLAG-fwd	TAG TAC CAC GGG TCA TCA TAC C	check primer for fliH
MS331	Check_Flag C-term	GAT CAT GAT GGC GAT TAT AAA GAT C
MS318	EcoRV-FliI1 FLAG-fwd	GCG AAT TCG TGG ATC CAG ATC CTG TGA AAC GTC AAC GCG TAT	construction of in-frame insertion vector pNPTS138-R6KT-fliI-FLAG
MS319	OL-FliI1 FLAG-rev	AAT ATC ATG ATC TTT ATA ATC GCC ATC ATG ATC TTT ATA ATC TTT ACA CTG TGC AGC GAG TTG AGC
MS320	OL-FliI1 FLAG-fwd	ATT ATA AAG ATC ATG ATA TTG ATT ATA AAG ATG ATG ATG ATA AAT AAT CGA GGC CAT GAT GGC GAA TG
MS321	EcoRV-FliI1 FLAG-rev	GCC AAG CTT CTC TGC AGG ATG ATT TAC GAA AGC GCG TAT CGG
MS322	Check-FliI1 FLAG-fwd	ACA GGC TAT TTA TGT CGG CGG T	check primer for fliI
MS253	Check-gyrA FLAG-rev	ATT ATA AAG ATC ATG ATA TTG
MS313	EcoRV-FliJ1 FLAG-fwd	GCG AAT TCG TGG ATC CAG ATC CTT CTT AAG GCA AAC CAT GCG	construction of in-frame insertion vector pNPTS138-R6KT-fliJ-FLAG
MS314	OL-FliJ1 FLAG-rev	AAT ATC ATG ATC TTT ATA ATC GCC ATC ATG ATC TTT ATA ATC TTT ATG TCG GCG GTA AAA CTG TTG
MS315	OL-FliJ1 FLAG-fwd	ATT ATA AAG ATC ATG ATA TTG ATT ATA AAG ATG ATG ATG ATA AAT AGC CTG TAT TTG CGC CGA TAC
MS316	EcoRV-FliJ1 FLAG-rev	GCC AAG CTT CTC TGC AGG ATC GCA GGT GAC GGA TCA ACT AAT
MS317	Check-FliJ1 FLAG-fwd	GTC GGG TAA GTT AGT GGC ATC A	check primer for fliJ
MS253	Check-gyrA FLAG-rev	ATT ATA AAG ATC ATG ATA TTG
JH84	EcoRV-fliK KO-fwd	GCC AAG CTT CTC TGC AGG AT GAT GGC GAA TGC AGA TCC CTT A	construction of in-frame insertion vector pNPTS138-R6KT-fliK-FLAG
JH135	OL FliK1 FLAG rev	AAT ATC ATG ATC TTT ATA ATC GCC ATC ATG ATC TTT ATA ATC AGC GTA ATA ATC TAT ACC AGA ATG CAG AC
JH136	OL FliK1 FLAG fwd	ATT ATA AAG ATC ATG ATA TTG ATT ATA AAG ATG ATG ATG ATA AA TAA GCA GGT AAC CTA TAG GAT TAA ATA GCA TTG
JH87	EcoRV-fliK KO-rev	GCG AAT TCG TGG ATC CAG AT CCT TAA CCT CTT TAA GGT ACT GAA ATT ACG
JH11	fliI1-fliJ1 fw	GCG ATG AAT GCC TTC TTA AGG C	check primer for fliK
JH88	Check-fliK KO-rev	TCA AGA TCA TCA TCG TCA TCG ACG
MS1	EcoRV-fliL1 KO-fwd	GCG AAT TCG TGG ATC CAG ATA GAT GCA GGA GAT GAT CCA ACG	construction of in-frame insertion vector pNPTS138-R6KT-fliL-FLAG
MS13	OL FliL1 FLAG rev	AAT ATC ATG ATC TTT ATA ATC GCC ATC ATG ATC TTT ATA ATC TTG CAT CAC AAA ACC GGT GAA TAG C
MS14	OL FliL1 FLAG fwd	ATT ATA AAG ATC ATG ATA TTG ATT ATA AAG ATG ATG ATG ATA AAT AAC CCG TAA TTT CAG TAC CTT AAA GAG G
MS4	EcoRV-fliL1 KO-rev	GCC AAG CTT CTC TGC AGG ATC GAA TTC GAC ATC CAT GAC TGG
MS5	Check-fliL1-KO-fwd	CAT CTT GGC TAG CAG CAT CAA G	check primer for fliL
MS6	Check-fliL1-KO-rev	GGC GAA AGT AAC GGT TCT GGA A
FR451	EcoRV FliM1-tag fw	GCG AAT TCG TGG ATC CAG AT TAA AGA TGC TTG GGC TCC AGT C	construction of in-frame insertion vector pNPTS138-R6KT-fliM-FLAG
FR452	OL FliM1 FLAG rv	AAT ATC ATG ATC TTT ATA ATC GCC ATC ATG ATC TTT ATA ATC GCT GCC TAA TTC AGA TAT ATC TCT AGC TTT GCC
FR453	OL FliM1 FLAG fw	ATT ATA AAG ATC ATG ATA TTG ATT ATA AAG ATG ATG ATG ATA AAT AAG GTG AAG CAA GAT GAG CAC AG
FR454	EcoRV FliM1-tag rv	GCC AAG CTT CTC TGC AGG AT GGC AAG TTG AGA TGG TTC TGA C
FR463	FliM1 C-term check fw	AAG CTC AAC GAC AGA ACC TTG G	check primer for fliM
FR464	FliM1 C-term check rv	CGA CTT ACC GCT GTA AAA TGG G
MS15	EcoRV-FliN1 C-term-fwd	GCG AAT TCG TGG ATC CAG ATC CAG TCA TGG ATG TCG AAT TCG	construction of in-frame insertion vector pNPTS138-R6KT-fliN-FLAG
MS16	OL FliN1 FLAG rev	AAT ATC ATG ATC TTT ATA ATC GCC ATC ATG ATC TTT ATA ATC TTT AAG CTT TTT AAT TCG CTC AG
MS17	OL FliN1 FLAG fwd	ATT ATA AAG ATC ATG ATA TTG ATT ATA AAG ATG ATG ATG ATA AAT AAT AGA TGC ACA TGA GTT GGT ATA TG
MS18	EcoRV FliN1 C-term rev	GCC AAG CTT CTC TGC AGG ATG AAT ACT CTG TCG AAC CAT CGG
MS19	Check-fliN1-FLAG-fwd	GGC AAG TTG AGA TGG TTC TGA C	check primer for fliN
MS20	Check-fliN1-FLAG-rev	TGA ACT CCA ATT AGT GAC GCG C
MS48	EcoRV-fliO1 KO-fwd	GCG AAT TCG TGG ATC CAG ATT TAG TGA CGC GCA AAG GCA AAG	construction of in-frame insertion vector pNPTS138-R6KT-fliO-GFP
MS54	OL-FliO1 GFP-rev	GAA AAG TTC TTC TCC TTT GCT GCT GCC TTG TTT TAA TTT CGC CTG ACG
FR393	OL_-m_gfp_fw	AGC AAA GGA GAA GAA CTT TTC
FR412	OL_gfp_rv	G GAT CCT TTG TAG AGC TCA TCC
MS55	OL-FliO1 GFP-fwd	GGA TGA GCT CTA CAA AGG ATC CTA AGG CGA AAT TAA AAC AAT GAC AAA G
MS51	EcoRV-fliO1 KO-rev	GCC AAG CTT CTC TGC AGG ATG GTG CCT CTT CTG GCG AAT TAA
MS52	Check-fliO1-KO-fwd	GTC AAT GGG ACA CTT ATT GCC C	check primer for fliO
MS53	Check-fliO1-KO-rev	GCT TGC TGT AGC GTC AGT TGT T
MS7	EcoRV-fliP1 KO-fwd	GCG AAT TCG TGG ATC CAG ATC CAT GGC GAA GTG GTT GTA GTA	construction of in-frame insertion vector pNPTS138-R6KT-fliP-FLAG
MS21	OL FliP1 FLAG rev	AAT ATC ATG ATC TTT ATA ATC GCC ATC ATG ATC TTT ATA ATC ACC AAA ACT ATT GGC TAA GGT GCC
MS22	OL FliP1 FLAG fwd	ATT ATA AAG ATC ATG ATA TTG ATT ATA AAG ATG ATG ATG ATA AAT AAT CGT ACT AGG AAT TGT TAT GAC TCC
MS10	EcoRV-fliP1 KO-rev	GCC AAG CTT CTC TGC AGG ATC CCC ATC GCA ACG CCA ATA ATA
MS11	Check-fliP1-KO-fwd	GAA GTG GCA GCT TGA AAC ACT G	check primer for fliP
MS12	Check-fliP1-KO-rev	GAA CCA TCT CAA CTT GCC ACT G
MS308	EcoRV-FliQ1 FLAG-fwd	GCG AAT TCG TGG ATC CAG ATT TAA TTC GCC AGA AGA GGC ACC	construction of in-frame insertion vector pNPTS138-R6KT-fliQ-GFP
MS309	OL-FliQ1 FLAG-rev	AAT ATC ATG ATC TTT ATA ATC GCC ATC ATG ATC TTT ATA ATC ACC TAT CAC TTG GGG AAT ACG G
MS310	OL-FliQ1 FLAG-fwd	ATT ATA AAG ATC ATG ATA TTG ATT ATA AAG ATG ATG ATG ATA AAT AAG GCT ATG GAG CTG TTG CTC
MS311	EcoRV-FliQ1 FLAG-rev	GCC AAG CTT CTC TGC AGG ATG ATC GCC GAA ATT GAC ATG GTC
MS312	Check-FliQ1 FLAG-fwd	ATA TTC AAC TGT GGT GCG GCA C	check primer for fliQ
MS253	Check-gyrA FLAG-rev	ATT ATA AAG ATC ATG ATA TTG
FR609	EcoRV FlhB C-term fw	GCG AAT TCG TGG ATC CAG AT GAT TGT GGT CAT TGA TGT GCC A	construction of in-frame insertion vector pNPTS138-R6KT-flhB-FLAG
FR610	OL FlhB FLAG rv	AAT ATC ATG ATC TTT ATA ATC GCC ATC ATG ATC TTT ATA ATC ATA TTT TAA ATC ATC AGG GAT AGG C
FR611	OL FlhB FLAG fw	ATT ATA AAG ATC ATG ATA TTG ATT ATA AAG ATG ATG ATG ATA AA TAA TGG CTT GCT CGT TCA CTC TT
FR612	EcoRV FlhB C-term rv	GCC AAG CTT CTC TGC AGG AT GGA TGA TAA ATA CCA CTA AAC CCA C
FR613	check FlhB C-term fw	CAC CAT GCG TTA GAT CTG TTG A	check primer for flhB
FR614	check FlhB C-term rv	ACT CAC CTC TGC AAT ACG ACC A
FR496	EcoRV FlhA1 Cterm fw	GCG AAT TCG TGG ATC CAG ATA TTC CTG ATG TGA TGC CAC TGG	construction of in-frame insertion vector pNPTS138-R6KT-flhA-FLAG
FR497	OL FlhA1 FLAG C rv	AAT ATC ATG ATC TTT ATA ATC GCC ATC ATG ATC TTT ATA ATC GCT GCC CTG GCC GAC AGC AGA TAC AAT G
FR498	OL FlhA1 FLAG C fw	ATT ATA AAG ATC ATG ATA TTG ATT ATA AAG ATG ATG ATG ATA AAT AGT AGA GGA CGC ATA AGT GAA GAT TAA AC
FR499	EcoRV FlhA1 Cterm rv	GCC AAG CTT CTC TGC AGG ATC ACG CAT GGC TTC AAT ATC AGC
FR502	FlhA Cterm check fw	CGA AGA AGT GCA ACA ACT GAT GG	check primer for flhA
FR503	FlhA Cterm check rv	TGT CAT CAA AGA AGA CAC TTG GTG
JH148	EcoRV FlhF C-term fwd	GCG AAT TCG TGG ATC CAG AT GCA AGA AAT GGT TGG ACA GCC T	construction of in-frame insertion vector pNPTS138-R6KT-flhF-FLAG
JH149	OL FlhF FLAG rev	AAT ATC ATG ATC TTT ATA ATC GCC ATC ATG ATC TTT ATA ATC CTC AAA TGC ACA GGC CAT ATT ATC TG
JH150	OL FlhF FLAG fwd	ATT ATA AAG ATC ATG ATA TTG ATT ATA AAG ATG ATG ATG ATA AA TAA AGT TAT GAC CCT GGA TCA AGC AAG
JH151	EcoRV FlhF C-term rev	GCC AAG CTT CTC TGC AGG AT GCC ACA TCT AAA AAT CGG TCG G
JH152	Check-FlhF-FLAG-fwd	GCA TCA GTC AAT GCA AGC AAC C	check primer for flhF
JH153	Check-FlhF-FLAG-rev	GCA CGG ATT AAT CCA GCA TGC T
MS29	EcoRV FlhG C-term fwd	GCG AAT TCG TGG ATC CAG ATG CCT ATG AGC AAT TAG CGA CCT	construction of in-frame insertion vector pNPTS138-R6KT-flhG-FLAG
MS30	OL FlhG FLAG rev	AAT ATC ATG ATC TTT ATA ATC GCC ATC ATG ATC TTT ATA ATC TTC ACT CGT TTT TTC CTC TTG
MS31	OL FlhG FLAG fwd	ATT ATA AAG ATC ATG ATA TTG ATT ATA AAG ATG ATG ATG ATA AAT AAG TGA ATA AAG CCG CAG CGT ATA C
MS32	EcoRV FlhG C-term rev	GCC AAG CTT CTC TGC AGG ATG GAA TGA AAC TGA GTC TCA GCG
MS33	Check-FlhG-FLAG-fwd	GCA GTC TGG CGA GTA AAT GAT G	check primer for flhG
MS34	Check-FlhG-FLAG-rev	GAA CGT TTA GTC CAA CGA CCA G
FR603	EcoRV FliA1 C-term fw	GCG AAT TCG TGG ATC CAG AT GCA AAA TTT GAA ACC TTC GCT GG	construction of in-frame insertion vector pNPTS138-R6KT-fliA-FLAG
FR604	OL FliA1 FLAG rv	AAT ATC ATG ATC TTT ATA ATC GCC ATC ATG ATC TTT ATA ATC TGT CCA GTG CTT GAG CTT AGC T
FR605	OL FliA1 FLAG fw	ATT ATA AAG ATC ATG ATA TTG ATT ATA AAG ATG ATG ATG ATA AA TAA GTA TAA TTA TTA ATC GAG CAC ATA ATG
FR606	EcoRV FliA1 C-term rv	GCC AAG CTT CTC TGC AGG AT ATC ATC AGC TTG AGA CTG TTC AC
FR607	check FliA1 C-term fw	TAC TAC AAG CTG GGA TGA TGG G	check primer for fliA
FR608	check FliA1 C-term rv	TCG AAG AGT TCC CTC TGA AGT G
JH116	EcoRV-flrC1 KO-fwd	GCG AAT TCG TGG ATC CAG AT GGC GAG TTA GTT TCC CTG AAT G	construction of in-frame insertion vector pNPTS138-R6KT-flrC-FLAG
MS35	OL FlrC1 FLAG rev	AAT ATC ATG ATC TTT ATA ATC GCC ATC ATG ATC TTT ATA ATC ACT GGG TAA TTG AAT CCC CAT A
MS36	OL FlrC1 FLAG fwd	ATT ATA AAG ATC ATG ATA TTG ATT ATA AAG ATG ATG ATG ATA AAT AAC TTC AGT AAA AAT GCA TGT TAG C
JH119	EcoRV-flrC1 KO-rev	GCC AAG CTT CTC TGC AGG AT CTT GTA CCG TCG CTT CAA ATG C
JH120	Check-flrC1-KO-fwd	GCG GCC TTG TTA TAT GCC TCT A	check primer for flhG
JH4	fliE1-fliF1 rev	ACA AAA ACG GCT AGG GCT AAG C
JH137	EcoRV FlgK1 C-term fwd	GCG AAT TCG TGG ATC CAG AT CGA GAA GAG TTT TTG GCG ACC T	construction of in-frame insertion vector pNPTS138-R6KT-flgK-FLAG
JH138	OL FlgK1 FLAG rev	AAT ATC ATG ATC TTT ATA ATC GCC ATC ATG ATC TTT ATA ATC ACG CAC TGA AGT TAA TAG GGT G
JH139	OL FlgK1 FLAG fwd	ATT ATA AAG ATC ATG ATA TTG ATT ATA AAG ATG ATG ATG ATA AA TAG GAG ATT TAA TCA TGC GAC TAT C
JH140	EcoRV FlgK1 C-term rev	GCC AAG CTT CTC TGC AGG AT CAT AAA TGC ACT ATC GCC AGG G
JH141	Check-FlgK1-FLAG-fwd	GCA AAC TCA GTG AGC TCG ATC A	check primer for flgK
JH142	Check-FlgK1-FLAG-rev	GAT CTT TAT AAT CGC CAT CAT GAT C
JH57	EcoRV FlgM1 N-term fwd	GCG AAT TCG TGG ATC CAG AT CTT GCC TAC CCT TGG CAA ATA T	construction of in-frame insertion vector pNPTS138-R6KT-flgM-FLAG
JH58	OL FlgM1 FLAG rev	AAT ATC ATG ATC TTT ATA ATC GCC ATC ATG ATC TTT ATA ATC CAT TTT AGG CTC CAG CGT CGT G
JH59	OL FlgM1 FLAG fwd	ATT ATA AAG ATC ATG ATA TTG ATT ATA AAG ATG ATG ATG ATA AA GCA ATT GAT ATA AGC AAA CTA AAC ACC
JH60	EcoRV FlgM1 N-term rev	GCC AAG CTT CTC TGC AGG AT TGG CCA GCA ATT CAT CAT TGG C
JH61	check FlgM1 N-term fwd	GAT TTC CAT ACC GGC AAA GGC T	check primer for flgM
JH62	check FlgM1 N-term rev	CCA ATG CCA GCT TAA CTT CTG C
JH127	EcoRV-motY KO-fwd	GCG AAT TCG TGG ATC CAG AT GGG CCA CAA TAA TAC AGC GAT G	construction of in-frame insertion vector pNPTS138-R6KT-motY-FLAG
MS44	OL-motY FLAG-rev	AAT ATC ATG ATC TTT ATA ATC GCC ATC ATG ATC TTT ATA ATC CAT TGG TTT ACT TAT CCT GAT CAC G
MS45	OL-motY FLAG-fwd	ATT ATA AAG ATC ATG ATA TTG ATT ATA AAG ATG ATG ATG ATA AAT AGT CAG CAA GAC ATT TTG TAT GGG G
JH130	EcoRV-motY KO-rev	GCC AAG CTT CTC TGC AGG AT GCG ACT AGC AAA CCT TGC TTT G
JH131	Check-motY-KO-fwd	GCG TGT TTG CTT CAA GAT GAC G	check primer for motY
JH132	Check-motY-KO-rev	CGC TGA GTG GGC TTC TTT ATT G
MS717	EcoRV-FlhAF rev	GCC AAG CTT CTC TGC AGG ATT AGG CTC GTC ACA TAC AAC GAC	construction of in-frame insertion vector pNPTS138-R6KT-PflhFG NPM
MS724	OL PflhG-297 NBS fwd	CAT CCG CAG CTA CCT GGT GCT CAG CGC CAC AGG ACA GCG CCG AGT GT
MS725	OL PflhG-297 NBS rev	ACC AGG TAG CTG CGG ATG GGG ATC CGG CTA TTT GCA GTT AAA TTA TCA AG
MS707	OL PflhG-484 NBS rev	CGA GCA GCT GGC GAC CTA CGG CAA GAT CAT GGG CTG TCC GGT TAA GCA AGC
MS708	OL PflhG-484 NBS fwd	CGT AGG TCG CCA GCT GCT CGT AGG CGC CAA TGC GAT AAT GAT C
MS709	OL PflhF-400 NBS_rev	CAT CGT GCA GAC TTT GCT GGA GTA CGG CAC TAA GAG CAA TGA TAC
MS710	OL PflhF-400 NBS_fwd	CCA GCA AAG TCT GCA CGA TGG TAC GTA GGT CTC TGA CAG AAA CGC CTT C
MS597	EcoRV PflhA fwd	GCG AAT TCG TGG ATC CAG ATA AGC CTG AAG TTA AAG GAC GCG
MS601	Check FlhA fwd	GAC ACA GAA GGT AAG CCT GAA G	check primer for flhAF
JH153	Check-FlhF-FLAG-rev	GCA CGG ATT AAT CCA GCA TGC T
MS541	SacI_Term_fwd	AGG GCG AAT TGG AGC TC	construction of vector pBBR1-MCS2-TT-RBS-Lux
MS542	KpnI_Lux_rev	AAC AAA AGC TGG GTA CC
MS480	XbaI-FliE-fwd	CCT ATT CCG AAG TTC CTA TTC TGT CTG AGC CAG AAG GGT TAG GT	construction of vector pBBR1-MCS2-TT-PfliE400-RBS-lux
MS481	BamHI-FliE-rev	ATC GAA TTC CTG CAG CCC GGG GGC TGA GCT CCC AGT CGT CGA ATT
MS526	BamHI-FliF-fwd	CCT ATT CCG AAG TTC CTA TTC TCG TCT TTC GGT ATC TCA CCG AA	construction of vector pBBR1-MCS2-TT-PfliF400-RBS-lux
MS527	XhoI-FliF-rev	ATC GAA TTC CTG CAG CCC GGG GTT CTG TGC TCA CGA TTC GTA CC
MS528	BamHI-FliG-fwd	CCT ATT CCG AAG TTC CTA TTC TCC TTT TAT GGA TCA ACT GAT GGA AG	construction of vector pBBR1-MCS2-TT-PfliG400-RBS-lux
MS529	XhoI-FliG-rev	ATC GAA TTC CTG CAG CCC GGG GTG TCT TGT AAC CAG TTT TTC ACG AC
MS589	BamHI-FliH 400-fwd	CCT ATT CCG AAG TTC CTA TTC TGC GAA AAT GGG TGG CTT AAA AGC	construction of vector pBBR1-MCS2-TT-PfliH400-RBS-lux
MS590	XhoI-FliH 400-rev	ATC GAA TTC CTG CAG CCC GGG GCG CCA CCA CCG CCG CCT AAC ATA
MS534	BamHI-FliI-fwd	CCT ATT CCG AAG TTC CTA TTC TCC CAT CCT GAA CAA ATA CTT TC	construction of vector pBBR1-MCS2-TT-PfliI400-RBS-lux
MS535	XhoI-FliI-rev	ATC GAA TTC CTG CAG CCC GGG GCT TGA TCT CCA TTC GTT TGG AG
MS494	XbaI-FliK-fwd	CCT ATT CCG AAG TTC CTA TTC TCA GCA AGG TCA AGC GAT TAG C	construction of vector pBBR1-MCS2-TT-PfliK400-RBS-lux
MS495	BamHI-FliK-rev	ATC GAA TTC CTG CAG CCC GGG GAT CAG CTC CCA AAC CAC CCC AGT T
MS496	XbaI-FliL-fwd	CCT ATT CCG AAG TTC CTA TTC TAT TCG TCT TGA TCC ACC TGA GC	construction of vector pBBR1-MCS2-TT-PfliL400-RBS-lux
MS497	BamHI-FliL-rev	ATC GAA TTC CTG CAG CCC GGG GTC ACT GTG CTC TTC AAT TTA GAC
MS492	XbaI-FlhA-fwd	CCT ATT CCG AAG TTC CTA TTC TGT GAT TGT CGT CAA TCC TGA GC	construction of vector pBBR1-MCS2-TT-PflhA400-RBS-lux
MS493	BamHI-FlhA-rev	ATC GAA TTC CTG CAG CCC GGG GTC ACT ATT ACC TAA ACT TTG ACG TAT
MS520	BamHI-FlhF-fwd	CCT ATT CCG AAG TTC CTA TTC TAG AGC AAT GAT ACA GAA GTG TTG ACC	construction of vector pBBR1-MCS2-TT-PflhF400-RBS-lux
MS521	XhoI-FlhF-rev	ATC GAA TTC CTG CAG CCC GGG GTT ATG CGT CCT CTA CTG GCC GA
MS522	BamHI-FlhG-fwd	CCT ATT CCG AAG TTC CTA TTC TGC TGG TAT GGG GCA ACG AGA TA	construction of vector pBBR1-MCS2-TT-PflhG400-RBS-lux
MS523	XhoI-FlhG-rev	ATC GAA TTC CTG CAG CCC GGG GAA CTC TAC TCA AAT GCA CAG GC
MS524	BamHI-FliA-fwd	CCT ATT CCG AAG TTC CTA TTC TGT TGT ATG TGA CGA GCC TAC CT	construction of vector pBBR1-MCS2-TT-PfliA400-RBS-lux
MS525	XhoI-FliA-rev	ATC GAA TTC CTG CAG CCC GGG GTC GTT TTT TCC TCT TGA AAA TCT G
MS554	XbaI-FliE 86-fwd	CCT ATT CCG AAG TTC CTA TTC TGG CTG GTT TTA AAC TTG GCC AT	construction of vector pBBR1-MCS2-TT-PfliE86-RBS-lux
MS481	BamHI-FliE-rev	ATC GAA TTC CTG CAG CCC GGG GGC TGA GCT CCC AGT CGT CGA ATT
MS582	XbaI-FliF 100-fwd	CCT ATT CCG AAG TTC CTA TTC TGT GCG TAA TAA ACT TGT CGA AGC	construction of vector pBBR1-MCS2-TT-PfliF100-RBS-lux
MS527	XhoI-FliF-rev	ATC GAA TTC CTG CAG CCC GGG GTT CTG TGC TCA CGA TTC GTA CC
MS588	XbaI-FliF 200-fwd	CCT ATT CCG AAG TTC CTA TTC TCT TGG CAA CGC GAT TAG AGA TG	construction of vector pBBR1-MCS2-TT-PfliF200-RBS-lux
MS527	XhoI-FliF-rev	ATC GAA TTC CTG CAG CCC GGG GTT CTG TGC TCA CGA TTC GTA CC
MS583	XbaI-FliG 100-fwd	CCT ATT CCG AAG TTC CTA TTC TCA GTT ATG CCG ATG ATG GCT CA	construction of vector pBBR1-MCS2-TT-PfliG100-RBS-lux
MS529	XhoI-FliG-rev	ATC GAA TTC CTG CAG CCC GGG GTG TCT TGT AAC CAG TTT TTC ACG AC
MS726	BamHI-FliI600-fwd	CCT ATT CCG AAG TTC CTA TTC TGA ACA AGG CTT AGA AAC GGG TC	construction of vector pBBR1-MCS2-TT-PfliI600-RBS-lux
MS535	XhoI-FliI-rev	ATC GAA TTC CTG CAG CCC GGG GCT TGA TCT CCA TTC GTT TGG AG
MS555	XbaI-FliK 116-fwd	CCT ATT CCG AAG TTC CTA TTC TAA CTT TCA TGT TGG CAT TTT ATT TGC	construction of vector pBBR1-MCS2-TT-PfliK116-RBS-lux
MS495	BamHI-FliK-rev	ATC GAA TTC CTG CAG CCC GGG GAT CAG CTC CCA AAC CAC CCC AGT T
MS584	XbaI-FliL 100-fwd	CCT ATT CCG AAG TTC CTA TTC TCG CTT AAG CAG GTA ACC TAT AGG	construction of vector pBBR1-MCS2-TT-PfliL100-RBS-lux
MS497	BamHI-FliL-rev	ATC GAA TTC CTG CAG CCC GGG GTC ACT GTG CTC TTC AAT TTA GAC
MS705	XbaI-FliL200-fwd	CCT ATT CCG AAG TTC CTA TTC TGA AAG TAA CGG TTC TGG AAG CAC	construction of vector pBBR1-MCS2-TT-PfliL200-RBS-lux
MS497	BamHI-FliL-rev	ATC GAA TTC CTG CAG CCC GGG GTC ACT GTG CTC TTC AAT TTA GAC
MS550	XbaI-FlhA 80-fwd	CCT ATT CCG AAG TTC CTA TTC TCA CTC TTC AAA TTT TAA GTG TCC TC	construction of vector pBBR1-MCS2-TT-PflhA80-RBS-lux
MS493	BamHI-FlhA-rev	ATC GAA TTC CTG CAG CCC GGG GTC ACT ATT ACC TAA ACT TTG ACG TAT
MS551	XbaI-FlhF 100-fwd	CCT ATT CCG AAG TTC CTA TTC TCA TAC TAT TCC TAA TCT CAG AGT G	construction of vector pBBR1-MCS2-TT-PflhF100-RBS-lux
MS521	XhoI-FlhF-rev	ATC GAA TTC CTG CAG CCC GGG GTT ATG CGT CCT CTA CTG GCC GA
MS585	XbaI-FlhF 200-fwd	CCT ATT CCG AAG TTC CTA TTC TAT TGG CTG ATG CGG CTC AAA AG	construction of vector pBBR1-MCS2-TT-PflhF200-RBS-lux
MS521	XhoI-FlhF-rev	ATC GAA TTC CTG CAG CCC GGG GTT ATG CGT CCT CTA CTG GCC GA
MS642	XbaI-FlhF 300-fwd	CCT ATT CCG AAG TTC CTA TTC TCT TTG GCG CCA GAG TTG GAA CA	construction of vector pBBR1-MCS2-TT-PflhF300-RBS-lux
MS521	XhoI-FlhF-rev	ATC GAA TTC CTG CAG CCC GGG GTT ATG CGT CCT CTA CTG GCC GA
MS698	BamHI-FlhF550-fwd	CCT ATT CCG AAG TTC CTA TTC TGC TTG CTA AGC ATT CTC CTA AGC	construction of vector pBBR1-MCS2-TT-PflhF550-RBS-lux
MS521	XhoI-FlhF-rev	ATC GAA TTC CTG CAG CCC GGG GTT ATG CGT CCT CTA CTG GCC GA
MS698	BamHI-FlhF550-fwd	CCT ATT CCG AAG TTC CTA TTC TGC TTG CTA AGC ATT CTC CTA AGC	construction of vector pBBR1-MCS2-TT-PflhF284-550-RBS-lux
MS696	XhoI-FlhF-284-rev	ATC GAA TTC CTG CAG CCC GGG GAC TCT GGC GCC AAA GTA ATG AC
MS552	XbaI-FlhG 100-fwd	CCT ATT CCG AAG TTC CTA TTC TAT GTT AGC GCA GCA GGC GCT TG	construction of vector pBBR1-MCS2-TT-PflhG100-RBS-lux
MS523	XhoI-FlhG-rev	ATC GAA TTC CTG CAG CCC GGG GAA CTC TAC TCA AAT GCA CAG GC
MS586	XbaI-FlhG 200-fwd	CCT ATT CCG AAG TTC CTA TTC TCG CTG AGT GTG TTG ATC CAA AG	construction of vector pBBR1-MCS2-TT-PflhG200-RBS-lux
MS523	XhoI-FlhG-rev	ATC GAA TTC CTG CAG CCC GGG GAA CTC TAC TCA AAT GCA CAG GC
MS662	XbaI-FlhG 300-fwd	CCT ATT CCG AAG TTC CTA TTC TAC AGG ACA GCG CCG AGT GTT G	construction of vector pBBR1-MCS2-TT-PflhG300-RBS-lux
MS523	XhoI-FlhG-rev	ATC GAA TTC CTG CAG CCC GGG GAA CTC TAC TCA AAT GCA CAG GC
MS687	BamHI-FlhG550-fwd	CCT ATT CCG AAG TTC CTA TTC TCC ACA GAT CAT TAT CGC ATT GGC	construction of vector pBBR1-MCS2-TT-PflhG550-RBS-lux
MS523	XhoI-FlhG-rev	ATC GAA TTC CTG CAG CCC GGG GAA CTC TAC TCA AAT GCA CAG GC
MS522	BamHI-FlhG-fwd	CCT ATT CCG AAG TTC CTA TTC TGC TGG TAT GGG GCA ACG AGA TA	construction of vector pBBR1-MCS2-TT-PflhG100-400-RBS-lux
MS706	XhoI-FlhG-100-rev	ATC GAA TTC CTG CAG CCC GGG GCA AGC GCC TGC TGC GCT AAC AT
MS687	BamHI-FlhG550-fwd	CCT ATT CCG AAG TTC CTA TTC TCC ACA GAT CAT TAT CGC ATT GGC	construction of vector pBBR1-MCS2-TT-PflhG400-550-RBS-lux
MS697	XhoI-FlhG-400-rev	ATC GAA TTC CTG CAG CCC GGG GTA TCT CGT TGC CCC ATA CCA GC
MS553	XbaI-FliA 100-fwd	CCT ATT CCG AAG TTC CTA TTC TAA TCA TGA GTT GGC CTG TAC CG	construction of vector pBBR1-MCS2-TT-PfliA100-RBS-lux
MS525	XhoI-FliA-rev	ATC GAA TTC CTG CAG CCC GGG GTC GTT TTT TCC TCT TGA AAA TCT G
MS587	XbaI-FliA 200-fwd	CCT ATT CCG AAG TTC CTA TTC TGC ACT TGA GCT CGT TGC AAC	construction of vector pBBR1-MCS2-TT-PfliA200-RBS-lux
MS525	XhoI-FliA-rev	ATC GAA TTC CTG CAG CCC GGG GTC GTT TTT TCC TCT TGA AAA TCT G
MS643	XbaI-FliA 300-fwd	CCT ATT CCG AAG TTC CTA TTC TGT AGT TTA CGC GAA GGG ATG GA	construction of vector pBBR1-MCS2-TT-PfliA300-RBS-lux
MS525	XhoI-FliA-rev	ATC GAA TTC CTG CAG CCC GGG GTC GTT TTT TCC TCT TGA AAA TCT G
MS609	RACE I_neu 2	TTC AAC CTG GCC GTT AAT AAT G	5`RACE-PCR
MS558	Lux II RACE	GTC GAC GGT ATC GAT AAG CTT G
MS559	Lux III RACE	TGA TAT CGA ATT CCT GCA GCC C
MS146	gyrA_qPCR_ fq	CAG AAT CGC CTG AGC TTG TTG C	qRT-PCR amplifying DNA fragments of gyrA (Sputcn32_2070)
MS147	gyrA_qPCR_ rev	GAG CAA GGT TGG GAA TTA GGC C
		Product length: 144 bp; efficiency: 1.99
MS138	fliF1_qPCR_ fw	TGG CGG TTG ATT TGA CAG AGC G	qRT-PCR amplifying DNA fragments of fliF (Sputcn32_2576)
MS139	fliF1_qPCR_ rev	AGC ATG GAC TTT ACC GCA GTC G
		Product length: 144 bp; efficiency: 1.99
MS140	fliM1_qPCR_ fw	GCT CAG TAG GGG TAA ACT CAC G	qRT-PCR amplifying DNA fragments of fliM (Sputcn32_2569)
MS141	fliM1_qPCR_ rev	GTC CCA ACC AGT CTG AAC ATG G
		Product length: 160 bp; efficiency: 1.92
